# Integrated metabolomics and proteomics from voxelated cortical hemispheres of adult rhesus monkeys

**DOI:** 10.64898/2026.04.04.716423

**Authors:** Qiuyi Wu, Alev M. Brigande, Michael W. Lutz, Pixu Shi, Anita A. Disney

**Author notes:** contributed equally (Qiuyi Wu, Alev M. Brigande).

## Abstract

The spatial organization of molecular networks across cortex likely contributes to differences in local circuit vulnerability in aging and Alzheimer’s disease; yet many existing molecular datasets sacrifice spatial structure, sampling only a handful of regions per brain. Here, we present a framework for generating spatially registered, paired metabolomic and proteomic maps across an entire cortical hemisphere of an adult rhesus monkey, at millimeter resolution. One hemisphere each from two animals was harvested under controlled conditions, approximately flattened, and hand dissected at different sampling resolutions (roughly 2.5 and 4 mm/side) into tissue voxels. Each voxel was split after homogenization and extraction to provide matched aliquots for targeted metabolomics and deep untargeted proteomics. To handle these high dimensional data, we developed PChclust, a principal component guided feature clustering algorithm. For cross omic integration, we developed a spatially regularized sparse canonical correlation analysis (sr-sCCA), which incorporates spatial neighborhood structure via graph Laplacian smoothing. We recover meaningful biology: Molecular similarity between neighboring voxels decayed with distance in both modalities, confirming that voxelation captures spatially organized biological variance. The sr-sCCA identified joint proteome-metabolome components with coherent cortical gradients that were conserved across animals. Pathway enrichment analysis recovered brain relevant ontologies and reconstructed complete metabolic circuits from single voxels.
