## Supplementary Information, Tables and Figures for "Integrated metabolomics and proteomics from voxelated cortical hemispheres of adult rhesus monkeys": Supp_Table_S7_joint pathway synaptic.csv

	Total	Expected	Hits	Raw p	-log10(p)	Holm adjust	FDR	Impact
D-Amino acid metabolism	75	1.1113	27	3.2154e-31	30.493	1.1157e-28	1.1157e-28	0.13924
Protein digestion and absorption	159	2.3559	24	5.8285e-18	17.234	2.0167e-15	1.0112e-15	0
Central carbon metabolism in cancer	113	1.6743	21	9.6058e-18	17.017	3.314e-15	1.1111e-15	0
ABC transporters	186	2.756	25	1.9666e-17	16.706	6.765e-15	1.706e-15	0
Aminoacyl-tRNA biosynthesis	119	1.7632	20	4.7943e-16	15.319	1.6444e-13	3.3272e-14	0.20619
Mineral absorption	98	1.4521	14	1.4571e-10	9.8365	4.9833e-08	8.4269e-09	0
Synaptic vesicle cycle	91	1.3484	11	8.8267e-08	7.0542	3.0099e-05	4.3755e-06	0.058824
Nicotine addiction	48	0.71122	8	4.3683e-07	6.3597	0.00014852	1.8947e-05	0.15625
Glycine, serine and threonine metabolism	93	1.378	10	1.0535e-06	5.9774	0.00035715	4.062e-05	0.41176
Arginine and proline metabolism	127	1.8818	11	2.6331e-06	5.5795	0.00088999	9.1368e-05	0.33945
beta-Alanine metabolism	67	0.99275	8	5.9569e-06	5.225	0.0020075	0.00017225	0.44444
Alanine, aspartate and glutamate metabolism	67	0.99275	8	5.9569e-06	5.225	0.0020075	0.00017225	0.55738
Primary bile acid biosynthesis	65	0.96311	7	4.5978e-05	4.3375	0.015402	0.0011396	0.14583
One carbon pool by folate	65	0.96311	7	4.5978e-05	4.3375	0.015402	0.0011396	0.24138
Retrograde endocannabinoid signaling	179	2.6523	11	6.7985e-05	4.1676	0.022639	0.0015727	0.10714
Arginine biosynthesis	49	0.72604	6	7.8854e-05	4.1032	0.026179	0.0017101	0.51282
Cysteine and methionine metabolism	124	1.8373	9	8.9517e-05	4.0481	0.02963	0.0018272	0.25688
Glutamatergic synapse	126	1.867	9	0.00010132	3.9943	0.033434	0.0019531	0.44444
Taurine and hypotaurine metabolism	43	0.63714	5	0.00040745	3.3899	0.13405	0.0074413	0.21875
Sulfur metabolism	44	0.65195	5	0.00045426	3.3427	0.149	0.0077742	0
Efferocytosis	188	2.7856	10	0.00047049	3.3275	0.15385	0.0077742	0.070312
Valine, leucine and isoleucine biosynthesis	27	0.40006	4	0.00062222	3.2061	0.20284	0.0098142	0.19231
Histidine metabolism	72	1.0668	6	0.00066659	3.1761	0.21664	0.0099389	0.27419
Glutathione metabolism	100	1.4817	7	0.00068742	3.1628	0.22272	0.0099389	0.24286
Long-term potentiation	77	1.1409	6	0.00095222	3.0213	0.30757	0.012708	0.45161
Folate transport and metabolism	52	0.77049	5	0.00098877	3.0049	0.31839	0.012708	0
Pantothenate and CoA biosynthesis	52	0.77049	5	0.00098877	3.0049	0.31839	0.012708	0.15556
Biosynthesis of unsaturated fatty acids	79	1.1706	6	0.0010897	2.9627	0.34871	0.013505	0.030303
Choline metabolism in cancer	118	1.7484	7	0.0018162	2.7408	0.57936	0.021732	0.075472
Sphingolipid metabolism	89	1.3187	6	0.0020192	2.6948	0.64212	0.023242	0.2907
Neuroactive ligand-receptor interaction	438	6.4899	15	0.0020764	2.6827	0.65822	0.023242	0.092308
Long-term depression	70	1.0372	5	0.0037232	2.4291	1	0.040374	0.17391
GABAergic synapse	102	1.5113	6	0.0040015	2.3978	1	0.042077	0.23214
Bile secretion	260	3.8525	10	0.0052376	2.2809	1	0.053454	0.013889
Amphetamine addiction	83	1.2298	5	0.0076672	2.1154	1	0.076015	0.10577
Lysine degradation	119	1.7632	6	0.0084111	2.0751	1	0.081073	0.060976
Cocaine addiction	57	0.84458	4	0.0099462	2.0023	1	0.089094	0.0625
Taste transduction	124	1.8373	6	0.010196	1.9916	1	0.089094	0.15493
Arrhythmogenic right ventricular cardiomyopathy	89	1.3187	5	0.010218	1.9906	1	0.089094	0
Serotonergic synapse	162	2.4004	7	0.01027	1.9884	1	0.089094	0.11538
cAMP signaling pathway	255	3.7784	9	0.013475	1.8705	1	0.1131	0.086614
Glyoxylate and dicarboxylate metabolism	96	1.4224	5	0.013866	1.8581	1	0.1131	0.077778
Linoleic acid metabolism	63	0.93348	4	0.014015	1.8534	1	0.1131	0.275
Cholesterol metabolism	64	0.9483	4	0.014781	1.8303	1	0.11657	0
Phenylalanine, tyrosine and tryptophan biosynthesis	41	0.6075	3	0.022527	1.6473	1	0.17371	0.29268
Dopaminergic synapse	149	2.2078	6	0.023272	1.6332	1	0.17555	0.125
Butanoate metabolism	75	1.1113	4	0.024983	1.6024	1	0.18445	0.21667
Circadian entrainment	113	1.6743	5	0.02613	1.5829	1	0.1889	0.31034
Ferroptosis	77	1.1409	4	0.027199	1.5654	1	0.19261	0.027397
Glycerophospholipid metabolism	159	2.3559	6	0.030724	1.5125	1	0.21323	0.25455
Sulfur relay system	19	0.28153	2	0.031617	1.5001	1	0.21452	0
Thiamine metabolism	47	0.6964	3	0.032148	1.4929	1	0.21452	0.026316
Pyruvate metabolism	84	1.2446	4	0.035858	1.4454	1	0.23477	0.26786
Fc epsilon RI signaling pathway	89	1.3187	4	0.042914	1.3674	1	0.27499	0.092593
Type II diabetes mellitus	53	0.78531	3	0.043586	1.3607	1	0.27499	0.19355
African trypanosomiasis	56	0.82976	3	0.049969	1.3013	1	0.30332	0
Nicotinate and nicotinamide metabolism	94	1.3928	4	0.050699	1.295	1	0.30332	0.17284
Adherens junction	94	1.3928	4	0.050699	1.295	1	0.30332	0.17978
Valine, leucine and isoleucine degradation	95	1.4076	4	0.052343	1.2811	1	0.30495	0.16842
Sphingolipid signaling pathway	137	2.0299	5	0.052729	1.278	1	0.30495	0.085366
Axon guidance	183	2.7115	6	0.054514	1.2635	1	0.31011	0.19333
Virion - Adenovirus	4	0.059268	1	0.057973	1.2368	1	0.32446	0
Gap junction	105	1.5558	4	0.070359	1.1527	1	0.38753	0.076923
Phenylalanine metabolism	66	0.97793	3	0.074271	1.1292	1	0.40269	0.13559
Type I diabetes mellitus	67	0.99275	3	0.076944	1.1138	1	0.41076	0
Cobalamin transport and metabolism	32	0.47415	2	0.08103	1.0914	1	0.42602	0
Fc gamma R-mediated phagocytosis	114	1.6892	4	0.088951	1.0508	1	0.46069	0.16071
Spinocerebellar ataxia	162	2.4004	5	0.092703	1.0329	1	0.47306	0.10476
Collecting duct acid secretion	36	0.53342	2	0.099116	1.0039	1	0.49845	0
Nitrogen metabolism	37	0.54823	2	0.1038	0.9838	1	0.51455	0.06383
Propanoate metabolism	78	1.1557	3	0.10899	0.96261	1	0.53267	0.061538
Proximal tubule bicarbonate reclamation	40	0.59268	2	0.1182	0.92738	1	0.55916	0
Oxytocin signaling pathway	175	2.593	5	0.11826	0.92715	1	0.55916	0.052632
Cholinergic synapse	127	1.8818	4	0.11951	0.92261	1	0.55916	0.04918
Insulin resistance	128	1.8966	4	0.12202	0.91355	1	0.55916	0.066176
Cell adhesion molecules	177	2.6226	5	0.12247	0.91198	1	0.55916	0.066421
Virion - Herpesvirus	9	0.13335	1	0.12577	0.90043	1	0.56384	0
Phospholipase D signaling pathway	179	2.6523	5	0.12674	0.89708	1	0.56384	0.21127
Inflammatory mediator regulation of TRP channels	137	2.0299	4	0.14569	0.83657	1	0.63992	0.1236
Virion - Ebolavirus, Lyssavirus and Morbillivirus	12	0.17781	1	0.16409	0.78491	1	0.71176	0
MAPK signaling pathway	311	4.6081	7	0.17857	0.74819	1	0.76499	0.047619
Insulin secretion	100	1.4817	3	0.1849	0.73306	1	0.78245	0.035088
Hypertrophic cardiomyopathy	103	1.5262	3	0.19617	0.70736	1	0.82014	0
Morphine addiction	106	1.5706	3	0.20761	0.68276	1	0.85762	0.1
Virion - Lassa virus and SFTS virus	16	0.23707	1	0.21261	0.67241	1	0.86796	0
Cardiac muscle contraction	111	1.6447	3	0.22699	0.644	1	0.9011	0
AGE-RAGE signaling pathway in diabetic complications	111	1.6447	3	0.22699	0.644	1	0.9011	0.058824
Antifolate resistance	61	0.90384	2	0.22852	0.64107	1	0.9011	0
Adrenergic signaling in cardiomyocytes	167	2.4745	4	0.23512	0.62871	1	0.9167	0.081081
VEGF signaling pathway	64	0.9483	2	0.245	0.61084	1	0.9446	0.030303
Dilated cardiomyopathy	121	1.7929	3	0.26667	0.57403	1	1	0.018519
Regulation of actin cytoskeleton	237	3.5117	5	0.27485	0.5609	1	1	0.34483
Regulation of lipolysis in adipocytes	72	1.0668	2	0.28906	0.53902	1	1	0.016129
Carbohydrate digestion and absorption	72	1.0668	2	0.28906	0.53902	1	1	0.032787
Tryptophan metabolism	127	1.8818	3	0.29087	0.5363	1	1	0.11111
GnRH secretion	73	1.0816	2	0.29456	0.53083	1	1	0.085106
Amoebiasis	132	1.9559	3	0.31117	0.507	1	1	0
Bacterial invasion of epithelial cells	77	1.1409	2	0.31649	0.49965	1	1	0.2093
Adipocytokine signaling pathway	78	1.1557	2	0.32195	0.49222	1	1	0.044444
HIF-1 signaling pathway	135	2.0003	3	0.32337	0.4903	1	1	0.024096
FoxO signaling pathway	138	2.0448	3	0.33558	0.47421	1	1	0.035294
Prolactin signaling pathway	81	1.2002	2	0.33826	0.47075	1	1	0
PPAR signaling pathway	82	1.215	2	0.34367	0.46385	1	1	0.068966
Glucagon signaling pathway	141	2.0892	3	0.34778	0.4587	1	1	0
Insulin signaling pathway	145	2.1485	3	0.36401	0.43889	1	1	0.029851
Neomycin, kanamycin and gentamicin biosynthesis	86	1.2743	2	0.36518	0.4375	1	1	0.02381
Biotin metabolism	32	0.47415	1	0.38027	0.41991	1	1	0.025641
Gastric acid secretion	94	1.3928	2	0.40734	0.39004	1	1	0.057692
SNARE interactions in vesicular transport	35	0.5186	1	0.4075	0.38987	1	1	0.052632
Yersinia infection	158	2.3411	3	0.41621	0.38068	1	1	0.13333
Vitamin B6 metabolism	36	0.53342	1	0.41631	0.38058	1	1	0
Calcium signaling pathway	286	4.2377	5	0.41848	0.37832	1	1	0.0375
Leishmaniasis	97	1.4373	2	0.42281	0.37386	1	1	0.036364
GnRH signaling pathway	103	1.5262	2	0.45311	0.34379	1	1	0
Rap1 signaling pathway	234	3.4672	4	0.45824	0.33891	1	1	0.12632
B cell receptor signaling pathway	105	1.5558	2	0.46301	0.33441	1	1	0.038462
Purine metabolism	236	3.4968	4	0.46478	0.33275	1	1	0.083721
Huntington disease	370	5.4823	6	0.47024	0.32768	1	1	0.076923
Salivary secretion	108	1.6002	2	0.47767	0.32087	1	1	0.044118
Pathways of neurodegeneration - multiple diseases	573	8.4902	9	0.47806	0.32052	1	1	0.070234
Melanogenesis	109	1.6151	2	0.4825	0.3165	1	1	0.023256
Viral myocarditis	109	1.6151	2	0.4825	0.3165	1	1	0.02381
Selenocompound metabolism	45	0.66677	1	0.48998	0.30982	1	1	0.02381
Aldosterone-regulated sodium reabsorption	45	0.66677	1	0.48998	0.30982	1	1	0.071429
Necroptosis	178	2.6374	3	0.49357	0.30665	1	1	0
Glycolysis or Gluconeogenesis	112	1.6595	2	0.49683	0.30379	1	1	0.03125
Vasopressin-regulated water reabsorption	47	0.6964	1	0.50505	0.29666	1	1	0.037037
Tyrosine metabolism	117	1.7336	2	0.52015	0.28387	1	1	0.073171
Phagosome	188	2.7856	3	0.53034	0.27544	1	1	0
Rheumatoid arthritis	120	1.7781	2	0.53379	0.27263	1	1	0
Pyrimidine metabolism	122	1.8077	2	0.54274	0.26541	1	1	0.015152
Ras signaling pathway	261	3.8673	4	0.54386	0.26451	1	1	0.13265
Porphyrin metabolism	194	2.8745	3	0.55169	0.2583	1	1	0.011976
Asthma	54	0.80012	1	0.55441	0.25617	1	1	0
Aldosterone synthesis and secretion	126	1.867	2	0.56028	0.25159	1	1	0.028986
Citrate cycle (TCA cycle)	55	0.81494	1	0.56105	0.251	1	1	0.090909
Neurotrophin signaling pathway	127	1.8818	2	0.56459	0.24826	1	1	0
Fat digestion and absorption	56	0.82976	1	0.56759	0.24597	1	1	0
Oxidative phosphorylation	199	2.9486	3	0.56905	0.24485	1	1	0.0075188
Phosphatidylinositol signaling system	129	1.9114	2	0.57313	0.24175	1	1	0.23377
Endocytosis	271	4.0154	4	0.57381	0.24123	1	1	0.0073529
Natural killer cell mediated cytotoxicity	134	1.9855	2	0.59392	0.22627	1	1	0.045455
Endocrine and other factor-regulated calcium reabsorption	62	0.91866	1	0.60485	0.21835	1	1	0.035714
Phosphonate and phosphinate metabolism	63	0.93348	1	0.61074	0.21414	1	1	0
Notch signaling pathway	64	0.9483	1	0.61655	0.21003	1	1	0.028571
Alcoholism	215	3.1857	3	0.62175	0.20639	1	1	0.03
Lipoic acid metabolism	65	0.96311	1	0.62227	0.20602	1	1	0.012658
Platelet activation	143	2.1188	2	0.62945	0.20104	1	1	0.056818
Lysosome	144	2.1337	2	0.63324	0.19843	1	1	0
alpha-Linolenic acid metabolism	69	1.0224	1	0.64431	0.1909	1	1	0.038462
Terpenoid backbone biosynthesis	69	1.0224	1	0.64431	0.1909	1	1	0.079365
Tuberculosis	224	3.319	3	0.64942	0.18748	1	1	0.0071942
Pentose phosphate pathway	70	1.0372	1	0.64962	0.18734	1	1	0
Starch and sucrose metabolism	72	1.0668	1	0.66	0.18045	1	1	0.17105
Estrogen signaling pathway	152	2.2522	2	0.66253	0.1788	1	1	0.038462
Arachidonic acid metabolism	152	2.2522	2	0.66253	0.1788	1	1	0.14729
Vascular smooth muscle contraction	158	2.3411	2	0.68325	0.16542	1	1	0.042857
Cytoskeleton in muscle cells	236	3.4968	3	0.68405	0.16491	1	1	0
Fluid shear stress and atherosclerosis	159	2.3559	2	0.6866	0.1633	1	1	0.066667
mTOR signaling pathway	160	2.3707	2	0.68992	0.1612	1	1	0.02381
Ovarian steroidogenesis	79	1.1706	1	0.69399	0.15865	1	1	0
Cortisol synthesis and secretion	81	1.2002	1	0.70307	0.153	1	1	0
Non-small cell lung cancer	81	1.2002	1	0.70307	0.153	1	1	0.033898
Galactose metabolism	81	1.2002	1	0.70307	0.153	1	1	0.042254
EGFR tyrosine kinase inhibitor resistance	83	1.2298	1	0.71187	0.1476	1	1	0.030303
Glioma	83	1.2298	1	0.71187	0.1476	1	1	0.054795
Ubiquinone and other terpenoid-quinone biosynthesis	84	1.2446	1	0.71618	0.14498	1	1	0.011494
Wnt signaling pathway	175	2.593	2	0.73637	0.1329	1	1	0.033708
ErbB signaling pathway	89	1.3187	1	0.73677	0.13267	1	1	0
Pancreatic cancer	90	1.3335	1	0.74071	0.13035	1	1	0.052632
Fatty acid degradation	94	1.3928	1	0.75588	0.12155	1	1	0.033613
Fructose and mannose metabolism	95	1.4076	1	0.75953	0.11945	1	1	0
Thyroid hormone synthesis	97	1.4373	1	0.76667	0.11539	1	1	0.021053
PD-L1 expression and PD-1 checkpoint pathway in cancer	97	1.4373	1	0.76667	0.11539	1	1	0.02439
Th1 and Th2 cell differentiation	102	1.5113	1	0.78362	0.10589	1	1	0.027027
Glycerolipid metabolism	105	1.5558	1	0.7932	0.10062	1	1	0.14035
Amyotrophic lateral sclerosis	446	6.6084	5	0.79686	0.09862	1	1	0.012121
Diabetic cardiomyopathy	284	4.2081	3	0.7973	0.098377	1	1	0.062069
Colorectal cancer	108	1.6002	1	0.80236	0.095632	1	1	0.027027
Prostate cancer	108	1.6002	1	0.80236	0.095632	1	1	0.032258
Chemokine signaling pathway	206	3.0523	2	0.8139	0.089429	1	1	0.10769
Chagas disease	117	1.7336	1	0.82748	0.082243	1	1	0
C-type lectin receptor signaling pathway	120	1.7781	1	0.83513	0.078248	1	1	0.0052632
Th17 cell differentiation	121	1.7929	1	0.8376	0.076963	1	1	0.018692
Inositol phosphate metabolism	122	1.8077	1	0.84004	0.075701	1	1	0.10588
Pancreatic secretion	125	1.8521	1	0.84713	0.072049	1	1	0.022222
NF-kappa B signaling pathway	126	1.867	1	0.84943	0.070874	1	1	0
Parathyroid hormone synthesis, secretion and action	128	1.8966	1	0.85391	0.068586	1	1	0.021505
T cell receptor signaling pathway	129	1.9114	1	0.85611	0.067471	1	1	0
Growth hormone synthesis, secretion and action	132	1.9559	1	0.86249	0.064244	1	1	0.063492
Thyroid hormone signaling pathway	135	2.0003	1	0.8686	0.06118	1	1	0.018868
Prion disease	334	4.9489	3	0.87732	0.056841	1	1	0.017391
Relaxin signaling pathway	140	2.0744	1	0.87818	0.056415	1	1	0.011111
Chemical carcinogenesis - receptor activation	244	3.6154	2	0.88092	0.055066	1	1	0.0054645
AMPK signaling pathway	146	2.1633	1	0.88877	0.051211	1	1	0
Human immunodeficiency virus 1 infection	254	3.7635	2	0.89444	0.04845	1	1	0.029851
Apelin signaling pathway	153	2.267	1	0.89997	0.045771	1	1	0.026667
Parkinson disease	356	5.2749	3	0.9027	0.044457	1	1	0.06383
Human cytomegalovirus infection	265	3.9265	2	0.90766	0.042075	1	1	0.018182
Steroid hormone biosynthesis	164	2.43	1	0.91535	0.038412	1	1	0.027273
Systemic lupus erythematosus	169	2.5041	1	0.92154	0.035484	1	1	0
Amino sugar and nucleotide sugar metabolism	172	2.5485	1	0.92504	0.033839	1	1	0
Tight junction	173	2.5634	1	0.92617	0.033309	1	1	0.052239
Cushing syndrome	174	2.5782	1	0.92729	0.032787	1	1	0
Protein processing in endoplasmic reticulum	179	2.6523	1	0.93261	0.0303	1	1	0.009434
Hepatocellular carcinoma	191	2.8301	1	0.94386	0.025093	1	1	0.016949
Non-alcoholic fatty liver disease	202	2.9931	1	0.95252	0.021124	1	1	0.014286
NOD-like receptor signaling pathway	204	3.0227	1	0.95395	0.020474	1	1	0.0057143
Focal adhesion	208	3.082	1	0.95668	0.019235	1	1	0.09375
Herpes simplex virus 1 infection	212	3.1412	1	0.95924	0.018072	1	1	0
Proteoglycans in cancer	216	3.2005	1	0.96166	0.01698	1	1	0.01
Viral carcinogenesis	224	3.319	1	0.96607	0.014992	1	1	0
Neutrophil extracellular trap formation	227	3.3635	1	0.96759	0.014309	1	1	0.018692
Alzheimer disease	461	6.8307	3	0.97008	0.013193	1	1	0.01875
Human papillomavirus infection	356	5.2749	2	0.97081	0.012864	1	1	0.0062893
Kaposi sarcoma-associated herpesvirus infection	234	3.4672	1	0.97088	0.012834	1	1	0.014925
Salmonella infection	267	3.9562	1	0.98244	0.0076937	1	1	0.035088
Thermogenesis	304	4.5044	1	0.99006	0.0043374	1	1	0
Pathways in cancer	605	8.9644	3	0.99489	0.0022244	1	1	0.027864
Coronavirus disease - COVID-19	383	5.675	1	0.99708	0.0012721	1	1	0.014085
