## Supplementary Information, Tables and Figures for "Integrated metabolomics and proteomics from voxelated cortical hemispheres of adult rhesus monkeys": Supp_Table_S8_joint pathway mitochondria.csv

	Total	Expected	Hits	Raw p	-log10(p)	Holm adjust	FDR	Impact
D-Amino acid metabolism	75	0.83929	27	7.6688e-35	34.115	2.6611e-32	2.6611e-32	0.13924
Aminoacyl-tRNA biosynthesis	119	1.3317	25	1.268e-25	24.897	4.3873e-23	2.2e-23	0.30928
Central carbon metabolism in cancer	113	1.2645	23	2.9463e-23	22.531	1.0165e-20	3.4079e-21	0.009009
Protein digestion and absorption	159	1.7793	24	5.4346e-21	20.265	1.8695e-18	4.7145e-19	0
ABC transporters	186	2.0814	25	1.4214e-20	19.847	4.8753e-18	9.8644e-19	0
Mineral absorption	98	1.0967	14	3.0548e-12	11.515	1.0447e-09	1.7667e-10	0
beta-Alanine metabolism	67	0.74977	9	4.895e-08	7.3103	1.6692e-05	2.1232e-06	0.57407
Alanine, aspartate and glutamate metabolism	67	0.74977	9	4.895e-08	7.3103	1.6692e-05	2.1232e-06	0.60656
Glycine, serine and threonine metabolism	93	1.0407	10	7.5262e-08	7.1234	2.5514e-05	2.9018e-06	0.41176
Arginine and proline metabolism	127	1.4212	11	1.5516e-07	6.8092	5.2444e-05	5.3841e-06	0.33945
One carbon pool by folate	65	0.72739	7	7.3782e-06	5.132	0.0024865	0.00023275	0.24138
Cysteine and methionine metabolism	124	1.3876	9	9.5726e-06	5.019	0.0032164	0.00027445	0.25688
Valine, leucine and isoleucine degradation	95	1.0631	8	1.0282e-05	4.9879	0.0034445	0.00027445	0.56842
Arginine biosynthesis	49	0.54834	6	1.6157e-05	4.7916	0.0053965	0.00040047	0.51282
Primary bile acid biosynthesis	65	0.72739	6	8.2565e-05	4.0832	0.027494	0.00191	0.083333
Taurine and hypotaurine metabolism	43	0.48119	5	0.00010973	3.9597	0.036432	0.0023734	0.21875
Sulfur metabolism	44	0.49238	5	0.00012271	3.9111	0.040616	0.0023734	0
Glutathione metabolism	100	1.1191	7	0.00012312	3.9097	0.040628	0.0023734	0.24286
Histidine metabolism	72	0.80572	6	0.0001466	3.8339	0.04823	0.0026773	0.27419
Valine, leucine and isoleucine biosynthesis	27	0.30214	4	0.00021346	3.6707	0.070014	0.0037035	0.19231
Biosynthesis of unsaturated fatty acids	79	0.88405	6	0.00024482	3.6111	0.080058	0.0040454	0.030303
Folate transport and metabolism	52	0.58191	5	0.00027354	3.563	0.089175	0.0041269	0
Pantothenate and CoA biosynthesis	52	0.58191	5	0.00027354	3.563	0.089175	0.0041269	0.15556
Pyruvate metabolism	84	0.94001	6	0.00034222	3.4657	0.11088	0.004948	0.55357
Lysine degradation	119	1.3317	7	0.00036216	3.4411	0.11698	0.0050267	0.10976
Sphingolipid metabolism	89	0.99596	6	0.00046767	3.3301	0.15059	0.0062415	0.2907
Bile secretion	260	2.9095	10	0.00064451	3.1908	0.20689	0.0082831	0.013889
Glyoxylate and dicarboxylate metabolism	96	1.0743	6	0.00070046	3.1546	0.22415	0.0086807	0.11111
Butanoate metabolism	75	0.83929	5	0.0014823	2.8291	0.47285	0.017736	0.23333
Propanoate metabolism	78	0.87286	5	0.0017657	2.7531	0.5615	0.020424	0.27692
Taste transduction	124	1.3876	6	0.0026231	2.5812	0.83153	0.029362	0.15493
Citrate cycle (TCA cycle)	55	0.61548	4	0.0032633	2.4863	1	0.035386	0.59091
Synaptic vesicle cycle	91	1.0183	5	0.003469	2.4598	1	0.036478	0
Efferocytosis	188	2.1038	7	0.0050754	2.2945	1	0.051465	0.015625
Linoleic acid metabolism	63	0.705	4	0.0053239	2.2738	1	0.051465	0.275
Cobalamin transport and metabolism	32	0.3581	3	0.0053393	2.2725	1	0.051465	0.051282
Cholesterol metabolism	64	0.7162	4	0.0056307	2.2494	1	0.052807	0
Lipoic acid metabolism	65	0.72739	4	0.0059491	2.2255	1	0.054325	0.18987
Glycolysis or Gluconeogenesis	112	1.2533	5	0.0083242	2.0797	1	0.074064	0.34375
Phenylalanine, tyrosine and tryptophan biosynthesis	41	0.45881	3	0.010672	1.9718	1	0.090896	0.29268
Ferroptosis	77	0.86167	4	0.01074	1.969	1	0.090896	0.027397
Thiamine metabolism	47	0.52596	3	0.015469	1.8105	1	0.12781	0.026316
HIF-1 signaling pathway	135	1.5107	5	0.017602	1.7544	1	0.14205	0.036145
Sulfur relay system	19	0.21262	2	0.018742	1.7272	1	0.1478	0
Glucagon signaling pathway	141	1.5779	5	0.020833	1.6813	1	0.16064	0
African trypanosomiasis	56	0.62667	3	0.024608	1.6089	1	0.18563	0
GABAergic synapse	102	1.1414	4	0.027316	1.5636	1	0.20168	0.071429
Glycerophospholipid metabolism	159	1.7793	5	0.03277	1.4845	1	0.2369	0.40909
Phenylalanine metabolism	66	0.73858	3	0.037515	1.4258	1	0.26567	0.13559
Choline metabolism in cancer	118	1.3205	4	0.043147	1.365	1	0.29581	0.018868
Long-term depression	70	0.78334	3	0.043476	1.3618	1	0.29581	0.1087
Retrograde endocannabinoid signaling	179	2.0031	5	0.050236	1.299	1	0.33523	0.047619
Tryptophan metabolism	127	1.4212	4	0.053912	1.2683	1	0.35297	0.14286
Insulin resistance	128	1.4324	4	0.055191	1.2581	1	0.35465	0.066176
Neuroactive ligand-receptor interaction	438	4.9015	9	0.056409	1.2486	1	0.35589	0.05641
Nitrogen metabolism	37	0.41405	2	0.064135	1.1929	1	0.39741	0.06383
Sphingolipid signaling pathway	137	1.5331	4	0.067431	1.1711	1	0.40342	0.073171
Inflammatory mediator regulation of TRP channels	137	1.5331	4	0.067431	1.1711	1	0.40342	0.1236
Proximal tubule bicarbonate reclamation	40	0.44762	2	0.073526	1.1336	1	0.43243	0
Fc epsilon RI signaling pathway	89	0.99596	3	0.07766	1.1098	1	0.44913	0.018519
Nicotinate and nicotinamide metabolism	94	1.0519	3	0.088151	1.0548	1	0.50145	0.012346
Selenocompound metabolism	45	0.50357	2	0.09007	1.0454	1	0.5041	0.2381
Diabetic cardiomyopathy	284	3.1781	6	0.098687	1.0057	1	0.54356	0.068966
Nicotine addiction	48	0.53715	2	0.10047	0.99795	1	0.54475	0.078125
Virion - Flavivirus and Alphavirus	10	0.11191	1	0.10648	0.97272	1	0.56808	0
Serotonergic synapse	162	1.8129	4	0.10805	0.96638	1	0.56808	0.10256
Gap junction	105	1.175	3	0.11316	0.94629	1	0.58609	0.038462
AGE-RAGE signaling pathway in diabetic complications	111	1.2422	3	0.12783	0.89338	1	0.6523	0.058824
Mitophagy - animal	112	1.2533	3	0.13034	0.88494	1	0.65545	0.036145
Cocaine addiction	57	0.63786	2	0.13345	0.87468	1	0.66153	0.025
Tyrosine metabolism	117	1.3093	3	0.14313	0.84427	1	0.69952	0.10569
Antifolate resistance	61	0.68262	2	0.1488	0.82739	1	0.71715	0
Pyrimidine metabolism	122	1.3652	3	0.15633	0.80597	1	0.73733	0.060606
cAMP signaling pathway	255	2.8536	5	0.15724	0.80344	1	0.73733	0.047244
Glutamatergic synapse	126	1.41	3	0.16715	0.7769	1	0.77333	0.20833
Porphyrin metabolism	194	2.171	4	0.17238	0.76352	1	0.77712	0.1018
Fatty acid elongation	67	0.74977	2	0.17244	0.76335	1	0.77712	0.86076
Amoebiasis	132	1.4772	3	0.18378	0.73571	1	0.81757	0
Regulation of lipolysis in adipocytes	72	0.80572	2	0.19259	0.71538	1	0.83534	0.016129
Carbohydrate digestion and absorption	72	0.80572	2	0.19259	0.71538	1	0.83534	0.032787
GnRH secretion	73	0.81691	2	0.19665	0.7063	1	0.84244	0.085106
Long-term potentiation	77	0.86167	2	0.21302	0.67159	1	0.90143	0.096774
Adipocytokine signaling pathway	78	0.87286	2	0.21713	0.66328	1	0.90684	0.044444
Mismatch repair	22	0.24619	1	0.21952	0.65852	1	0.90684	0
Prolactin signaling pathway	81	0.90643	2	0.22951	0.6392	1	0.93694	0
Amphetamine addiction	83	0.92882	2	0.23779	0.6238	1	0.95946	0.038462
Neomycin, kanamycin and gentamicin biosynthesis	86	0.96239	2	0.25024	0.60164	1	0.99809	0.02381
Spinocerebellar ataxia	162	1.8129	3	0.27208	0.5653	1	1	0.085714
Gastric acid secretion	94	1.0519	2	0.28351	0.54744	1	1	0.057692
Fatty acid degradation	94	1.0519	2	0.28351	0.54744	1	1	0.60504
Leishmaniasis	97	1.0855	2	0.29596	0.52877	1	1	0.036364
Biotin metabolism	32	0.3581	1	0.30281	0.51883	1	1	0.025641
Insulin secretion	100	1.1191	2	0.30839	0.5109	1	1	0.035088
GnRH signaling pathway	103	1.1526	2	0.32077	0.4938	1	1	0
Necroptosis	178	1.9919	3	0.32106	0.49341	1	1	0
DNA replication	35	0.39167	1	0.32603	0.48674	1	1	0
Vitamin B6 metabolism	36	0.40286	1	0.3336	0.47677	1	1	0
Melanogenesis	109	1.2198	2	0.34538	0.46171	1	1	0.023256
Circadian entrainment	113	1.2645	2	0.36163	0.44174	1	1	0.068966
Fc gamma R-mediated phagocytosis	114	1.2757	2	0.36566	0.43692	1	1	0.089286
Homologous recombination	42	0.47	1	0.37728	0.42333	1	1	0
Aldosterone-regulated sodium reabsorption	45	0.50357	1	0.39805	0.40006	1	1	0.071429
Aldosterone synthesis and secretion	126	1.41	2	0.41332	0.38372	1	1	0.028986
Neurotrophin signaling pathway	127	1.4212	2	0.41721	0.37964	1	1	0
Cholinergic synapse	127	1.4212	2	0.41721	0.37964	1	1	0.032787
Type II diabetes mellitus	53	0.5931	1	0.45013	0.34667	1	1	0.096774
Asthma	54	0.60429	1	0.45631	0.34074	1	1	0
FoxO signaling pathway	138	1.5443	2	0.45917	0.33802	1	1	0.011765
Fat digestion and absorption	56	0.62667	1	0.46848	0.32931	1	1	0
Platelet activation	143	1.6002	2	0.47767	0.32087	1	1	0.056818
Purine metabolism	236	2.641	3	0.49465	0.3057	1	1	0.032558
Dopaminergic synapse	149	1.6674	2	0.49936	0.30159	1	1	0.027778
Endocrine and other factor-regulated calcium reabsorption	62	0.69381	1	0.50339	0.29809	1	1	0.035714
Phosphonate and phosphinate metabolism	63	0.705	1	0.50898	0.2933	1	1	0
Estrogen signaling pathway	152	1.701	2	0.50999	0.29244	1	1	0.038462
Arachidonic acid metabolism	152	1.701	2	0.50999	0.29244	1	1	0.14729
VEGF signaling pathway	64	0.7162	1	0.51452	0.2886	1	1	0
Longevity regulating pathway - multiple species	65	0.72739	1	0.51998	0.28401	1	1	0
Vascular smooth muscle contraction	158	1.7681	2	0.53081	0.27506	1	1	0.042857
mTOR signaling pathway	160	1.7905	2	0.53761	0.26953	1	1	0.02381
alpha-Linolenic acid metabolism	69	0.77215	1	0.54126	0.2666	1	1	0.038462
Pentose phosphate pathway	70	0.78334	1	0.54643	0.26247	1	1	0
Starch and sucrose metabolism	72	0.80572	1	0.5566	0.25446	1	1	0.17105
Ether lipid metabolism	73	0.81691	1	0.5616	0.25058	1	1	0.29545
Fatty acid biosynthesis	75	0.83929	1	0.57143	0.24304	1	1	0.34756
Oxytocin signaling pathway	175	1.9583	2	0.5865	0.23173	1	1	0.039474
Ovarian steroidogenesis	79	0.88405	1	0.59044	0.22882	1	1	0
Phospholipase D signaling pathway	179	2.0031	2	0.59888	0.22266	1	1	0.056338
Cortisol synthesis and secretion	81	0.90643	1	0.59963	0.22212	1	1	0
Non-small cell lung cancer	81	0.90643	1	0.59963	0.22212	1	1	0.033898
Galactose metabolism	81	0.90643	1	0.59963	0.22212	1	1	0.042254
EGFR tyrosine kinase inhibitor resistance	83	0.92882	1	0.60862	0.21566	1	1	0.030303
Glioma	83	0.92882	1	0.60862	0.21566	1	1	0.054795
Ubiquinone and other terpenoid-quinone biosynthesis	84	0.94001	1	0.61303	0.21252	1	1	0.011494
Hepatocellular carcinoma	191	2.1374	2	0.63437	0.19766	1	1	0.025424
ErbB signaling pathway	89	0.99596	1	0.63439	0.19764	1	1	0
Peroxisome	89	0.99596	1	0.63439	0.19764	1	1	0
Oxidative phosphorylation	199	2.2269	2	0.65666	0.18266	1	1	0.0075188
Fructose and mannose metabolism	95	1.0631	1	0.65849	0.18145	1	1	0
Thyroid hormone synthesis	97	1.0855	1	0.66616	0.17642	1	1	0.021053
PD-L1 expression and PD-1 checkpoint pathway in cancer	97	1.0855	1	0.66616	0.17642	1	1	0.02439
Th1 and Th2 cell differentiation	102	1.1414	1	0.68461	0.16456	1	1	0.027027
B cell receptor signaling pathway	105	1.175	1	0.69519	0.15789	1	1	0
Alcoholism	215	2.406	2	0.69799	0.15615	1	1	0
Morphine addiction	106	1.1862	1	0.69864	0.15574	1	1	0.06
Salivary secretion	108	1.2086	1	0.70542	0.15155	1	1	0.029412
Prostate cancer	108	1.2086	1	0.70542	0.15155	1	1	0.032258
Chagas disease	117	1.3093	1	0.73412	0.13423	1	1	0
C-type lectin receptor signaling pathway	120	1.3429	1	0.74305	0.12898	1	1	0.0052632
Th17 cell differentiation	121	1.3541	1	0.74596	0.12728	1	1	0.018692
Pancreatic secretion	125	1.3988	1	0.75729	0.12074	1	1	0.022222
NF-kappa B signaling pathway	126	1.41	1	0.76004	0.11916	1	1	0
Parathyroid hormone synthesis, secretion and action	128	1.4324	1	0.76545	0.11608	1	1	0.021505
Parkinson disease	356	3.9838	3	0.76664	0.11541	1	1	0.0070922
T cell receptor signaling pathway	129	1.4436	1	0.76811	0.11458	1	1	0
Growth hormone synthesis, secretion and action	132	1.4772	1	0.77591	0.11019	1	1	0.063492
Natural killer cell mediated cytotoxicity	134	1.4995	1	0.78097	0.10737	1	1	0
Thyroid hormone signaling pathway	135	1.5107	1	0.78345	0.10599	1	1	0.018868
Relaxin signaling pathway	140	1.5667	1	0.79547	0.099377	1	1	0.011111
Insulin signaling pathway	145	1.6226	1	0.80682	0.093222	1	1	0.014925
AMPK signaling pathway	146	1.6338	1	0.80902	0.092042	1	1	0
Apelin signaling pathway	153	1.7122	1	0.8237	0.084229	1	1	0.026667
Steroid hormone biosynthesis	164	1.8353	1	0.84455	0.073373	1	1	0.027273
Adrenergic signaling in cardiomyocytes	167	1.8688	1	0.8498	0.070682	1	1	0.027027
Amino sugar and nucleotide sugar metabolism	172	1.9248	1	0.85816	0.06643	1	1	0
Thermogenesis	304	3.4019	2	0.8592	0.065904	1	1	0
Cushing syndrome	174	1.9472	1	0.86138	0.064807	1	1	0
Amyotrophic lateral sclerosis	446	4.991	3	0.88189	0.054584	1	1	0.0060606
Pathways of neurodegeneration - multiple diseases	573	6.4122	4	0.89071	0.050263	1	1	0.016722
Non-alcoholic fatty liver disease	202	2.2605	1	0.89948	0.046009	1	1	0.014286
NOD-like receptor signaling pathway	204	2.2829	1	0.90176	0.044908	1	1	0.0057143
Chemokine signaling pathway	206	2.3053	1	0.904	0.043833	1	1	0.015385
Viral carcinogenesis	224	2.5067	1	0.92196	0.035287	1	1	0
Huntington disease	370	4.1405	2	0.9233	0.034658	1	1	0.025641
Neutrophil extracellular trap formation	227	2.5403	1	0.92461	0.034039	1	1	0.018692
Kaposi sarcoma-associated herpesvirus infection	234	2.6186	1	0.93046	0.031303	1	1	0.014925
Rap1 signaling pathway	234	2.6186	1	0.93046	0.031303	1	1	0.042105
Chemical carcinogenesis - receptor activation	244	2.7305	1	0.93804	0.027779	1	1	0.0054645
Human immunodeficiency virus 1 infection	254	2.8424	1	0.9448	0.02466	1	1	0.014925
Ras signaling pathway	261	2.9207	1	0.94909	0.022692	1	1	0.040816
Human cytomegalovirus infection	265	2.9655	1	0.95139	0.02164	1	1	0.0060606
Calcium signaling pathway	286	3.2005	1	0.96189	0.016874	1	1	0
Pathways in cancer	605	6.7703	3	0.96933	0.013527	1	1	0.021672
MAPK signaling pathway	311	3.4803	1	0.97149	0.01256	1	1	0.015873
Chemical carcinogenesis - reactive oxygen species	332	3.7153	1	0.97768	0.0098044	1	1	0
Prion disease	334	3.7376	1	0.97819	0.0095759	1	1	0
Coronavirus disease - COVID-19	383	4.286	1	0.9877	0.0053743	1	1	0.014085
Alzheimer disease	461	5.1588	1	0.99509	0.0021378	1	1	0
