## Supplementary Information, Tables and Figures for "Integrated metabolomics and proteomics from voxelated cortical hemispheres of adult rhesus monkeys": Supp_Table_S9_joint pathway splicing.csv

	Total	Expected	Hits	Raw p	-log10(p)	Holm adjust	FDR	Impact
Spliceosome	282	12.214	96	4.4645e-62	61.35	1.5492e-59	1.5492e-59	0
Nucleocytoplasmic transport	116	5.0241	41	3.915e-27	26.407	1.3546e-24	6.7926e-25	0
ATP-dependent chromatin remodeling	122	5.284	37	6.61e-22	21.18	2.2805e-19	7.6456e-20	0
D-Amino acid metabolism	75	3.2484	27	1.8246e-18	17.739	6.2767e-16	1.5829e-16	0.13924
mRNA surveillance pathway	97	4.2012	29	3.2419e-17	16.489	1.112e-14	2.2499e-15	0.51667
Central carbon metabolism in cancer	113	4.8942	21	1.2513e-08	7.9026	4.2794e-06	7.2367e-07	0
Protein digestion and absorption	159	6.8865	24	7.7929e-08	7.1083	2.6574e-05	3.863e-06	0
Polycomb repressive complex	86	3.7248	17	1.2164e-07	6.9149	4.1358e-05	5.2762e-06	0
Aminoacyl-tRNA biosynthesis	119	5.1541	20	1.6011e-07	6.7956	5.4277e-05	6.1731e-06	0.20619
ABC transporters	186	8.056	25	4.1488e-07	6.3821	0.00014023	1.4396e-05	0
RNA degradation	86	3.7248	16	6.8361e-07	6.1652	0.00023038	2.1565e-05	0
Nucleotide excision repair	61	2.642	12	9.4104e-06	5.0264	0.0031619	0.00027212	0
Mineral absorption	98	4.2445	15	1.8559e-05	4.7314	0.0062172	0.00049538	0.011765
Non-homologous end-joining	15	0.64967	6	2.2839e-05	4.6413	0.0076282	0.00056608	0
Viral life cycle - HIV-1	64	2.7719	11	8.2321e-05	4.0845	0.027413	0.0019044	0.093023
Base excision repair	44	1.9057	9	9.0321e-05	4.0442	0.029987	0.0019588	0
Cell cycle	160	6.9299	16	0.0015238	2.8171	0.50437	0.031103	0.10938
Mismatch repair	22	0.95285	5	0.0021258	2.6725	0.70153	0.040009	0
Glycine, serine and threonine metabolism	93	4.028	11	0.0021907	2.6594	0.72074	0.040009	0.50588
Amyotrophic lateral sclerosis	446	19.317	32	0.0033615	2.4735	1	0.058322	0.084848
RNA polymerase	35	1.5159	6	0.0035505	2.4497	1	0.058668	0
Arginine biosynthesis	49	2.1223	7	0.0048364	2.3155	1	0.076283	0.64103
Ribosome biogenesis in eukaryotes	137	5.9337	13	0.0063715	2.1958	1	0.096126	0
One carbon pool by folate	65	2.8153	8	0.0067116	2.1732	1	0.097038	0.67816
beta-Alanine metabolism	67	2.9019	8	0.008048	2.0943	1	0.10741	0.44444
Alanine, aspartate and glutamate metabolism	67	2.9019	8	0.008048	2.0943	1	0.10741	0.55738
Arginine and proline metabolism	127	5.5006	12	0.0088798	2.0516	1	0.11412	0.40367
Basal transcription factors	43	1.8624	6	0.0099735	2.0012	1	0.1236	0
Notch signaling pathway	64	2.7719	7	0.020143	1.6959	1	0.24102	0.17143
Valine, leucine and isoleucine biosynthesis	27	1.1694	4	0.02764	1.5585	1	0.3197	0.19231
Viral carcinogenesis	224	9.7018	16	0.033976	1.4688	1	0.38031	0.0073529
Taurine and hypotaurine metabolism	43	1.8624	5	0.037069	1.431	1	0.40197	0.21875
Sulfur metabolism	44	1.9057	5	0.040394	1.3937	1	0.42475	0
Cobalamin transport and metabolism	32	1.386	4	0.047884	1.3198	1	0.4887	0.076923
Primary bile acid biosynthesis	65	2.8153	6	0.061535	1.2109	1	0.60811	0.083333
DNA replication	35	1.5159	4	0.063089	1.2	1	0.60811	0
Thyroid hormone signaling pathway	135	5.8471	10	0.067983	1.1676	1	0.63624	0.25472
Hepatocellular carcinoma	191	8.2725	13	0.071303	1.1469	1	0.63624	0.83051
Folate transport and metabolism	52	2.2522	5	0.073342	1.1346	1	0.63624	0
Pantothenate and CoA biosynthesis	52	2.2522	5	0.073342	1.1346	1	0.63624	0.15556
Cysteine and methionine metabolism	124	5.3706	9	0.088974	1.0507	1	0.73433	0.25688
Sphingolipid metabolism	89	3.8547	7	0.090526	1.0432	1	0.73433	0.43023
Histidine metabolism	72	3.1184	6	0.090998	1.041	1	0.73433	0.27419
Biosynthesis of unsaturated fatty acids	79	3.4216	6	0.12684	0.89673	1	1	0.030303
Alcoholism	215	9.312	13	0.14082	0.85134	1	1	0.13
Glutathione metabolism	100	4.3312	7	0.14236	0.84661	1	1	0.24286
Lysine degradation	119	5.1541	8	0.14408	0.84139	1	1	0.19512
Longevity regulating pathway - multiple species	65	2.8153	5	0.14988	0.82426	1	1	0.45283
Amphetamine addiction	83	3.5949	6	0.14998	0.82397	1	1	0.125
Type II diabetes mellitus	53	2.2955	4	0.19608	0.70757	1	1	0.70968
Sulfur relay system	19	0.82292	2	0.19788	0.70359	1	1	0
Synaptic vesicle cycle	91	3.9414	6	0.20129	0.69619	1	1	0
Herpes simplex virus 1 infection	212	9.1821	12	0.20878	0.68031	1	1	0.022727
Cocaine addiction	57	2.4688	4	0.23283	0.63296	1	1	0.0625
Glyoxylate and dicarboxylate metabolism	96	4.1579	6	0.2362	0.62672	1	1	0.12222
Ferroptosis	77	3.335	5	0.24051	0.61886	1	1	0.041096
Phenylalanine, tyrosine and tryptophan biosynthesis	41	1.7758	3	0.26136	0.58277	1	1	0.29268
Spinocerebellar ataxia	162	7.0165	9	0.269	0.57025	1	1	0.17143
Linoleic acid metabolism	63	2.7286	4	0.29061	0.53669	1	1	0.275
Taste transduction	124	5.3706	7	0.29087	0.53631	1	1	0.15493
Efferocytosis	188	8.1426	10	0.29763	0.52633	1	1	0.046875
Cholesterol metabolism	64	2.7719	4	0.30045	0.52223	1	1	0
Aldosterone-regulated sodium reabsorption	45	1.949	3	0.30911	0.50988	1	1	0.25
Systemic lupus erythematosus	169	7.3197	9	0.31046	0.50799	1	1	0
Insulin resistance	128	5.5439	7	0.31869	0.49663	1	1	0.28676
Thiamine metabolism	47	2.0356	3	0.33314	0.47738	1	1	0.026316
TGF-beta signaling pathway	109	4.721	6	0.33376	0.47656	1	1	0.082474
Thermogenesis	304	13.167	15	0.33855	0.47038	1	1	0.14458
Nicotine addiction	48	2.079	3	0.34514	0.462	1	1	0.078125
Long-term depression	70	3.0318	4	0.36001	0.44369	1	1	0.17391
Regulation of lipolysis in adipocytes	72	3.1184	4	0.3799	0.42033	1	1	0.1129
Neutrophil extracellular trap formation	227	9.8317	11	0.3951	0.4033	1	1	0.046729
Glucagon signaling pathway	141	6.1069	7	0.4113	0.38584	1	1	0.18072
Longevity regulating pathway	97	4.2012	5	0.41141	0.38572	1	1	0.24074
Transcriptional misregulation in cancer	230	9.9617	11	0.4119	0.3852	1	1	0.014423
Protein export	34	1.4726	2	0.43675	0.35977	1	1	0
Insulin secretion	100	4.3312	5	0.43727	0.35925	1	1	0.10526
Adipocytokine signaling pathway	78	3.3783	4	0.43902	0.35751	1	1	0.15556
African trypanosomiasis	56	2.4254	3	0.43966	0.35688	1	1	0
GABAergic synapse	102	4.4178	5	0.45437	0.34259	1	1	0.10714
Cortisol synthesis and secretion	81	3.5082	4	0.46799	0.32976	1	1	0.16949
Nitrogen metabolism	37	1.6025	2	0.48054	0.31827	1	1	0.06383
Parathyroid hormone synthesis, secretion and action	128	5.5439	6	0.48122	0.31765	1	1	0.096774
Thyroid cancer	39	1.6892	2	0.50856	0.29366	1	1	0.08
Necroptosis	178	7.7095	8	0.50898	0.2933	1	1	0.021739
cGMP-PKG signaling pathway	178	7.7095	8	0.50898	0.2933	1	1	0.097561
Proximal tubule bicarbonate reclamation	40	1.7325	2	0.52219	0.28217	1	1	0
Homologous recombination	42	1.8191	2	0.54868	0.26068	1	1	0.125
Phenylalanine metabolism	66	2.8586	3	0.54952	0.26002	1	1	0.13559
FoxO signaling pathway	138	5.977	6	0.55522	0.25553	1	1	0.61176
Cytosolic DNA-sensing pathway	91	3.9414	4	0.55999	0.25182	1	1	0.075472
Choline metabolism in cancer	118	5.1108	5	0.5841	0.23351	1	1	0.075472
Selenocompound metabolism	45	1.949	2	0.58645	0.23177	1	1	0.14286
AMPK signaling pathway	146	6.3235	6	0.61073	0.21415	1	1	0.11458
Cushing syndrome	174	7.5362	7	0.63329	0.1984	1	1	0.13793
Butanoate metabolism	75	3.2484	3	0.63675	0.19603	1	1	0.083333
Aldosterone synthesis and secretion	126	5.4573	5	0.64237	0.19221	1	1	0.10145
Long-term potentiation	77	3.335	3	0.65445	0.18412	1	1	0.16129
Propanoate metabolism	78	3.3783	3	0.66307	0.17844	1	1	0.061538
Ubiquitin mediated proteolysis	156	6.7566	6	0.67439	0.17109	1	1	0
Growth hormone synthesis, secretion and action	132	5.7171	5	0.68259	0.16584	1	1	0.14286
Prolactin signaling pathway	81	3.5082	3	0.68798	0.16242	1	1	0.030769
Non-small cell lung cancer	81	3.5082	3	0.68798	0.16242	1	1	0.084746
Bile secretion	260	11.261	10	0.6955	0.15771	1	1	0.013889
Melanogenesis	109	4.721	4	0.70107	0.15424	1	1	0.11628
HIF-1 signaling pathway	135	5.8471	5	0.70152	0.15396	1	1	0.42169
Pyruvate metabolism	84	3.6382	3	0.71149	0.14783	1	1	0.071429
AGE-RAGE signaling pathway in diabetic complications	111	4.8076	4	0.71454	0.14598	1	1	0.10294
Platinum drug resistance	89	3.8547	3	0.74761	0.12633	1	1	0
Fc epsilon RI signaling pathway	89	3.8547	3	0.74761	0.12633	1	1	0.018519
Antifolate resistance	61	2.642	2	0.7484	0.12587	1	1	0
Endocrine and other factor-regulated calcium reabsorption	62	2.6853	2	0.75644	0.12122	1	1	0.053571
Biotin metabolism	32	1.386	1	0.7581	0.12028	1	1	0.025641
Phosphonate and phosphinate metabolism	63	2.7286	2	0.76427	0.11675	1	1	0.052632
Lipoic acid metabolism	65	2.8153	2	0.77926	0.10832	1	1	0.16456
Dopaminergic synapse	149	6.4534	5	0.77939	0.10824	1	1	0.069444
Nicotinate and nicotinamide metabolism	94	4.0713	3	0.78003	0.10789	1	1	0.012346
cAMP signaling pathway	255	11.044	9	0.7814	0.10713	1	1	0.12598
Valine, leucine and isoleucine degradation	95	4.1146	3	0.78608	0.10453	1	1	0.073684
Retrograde endocannabinoid signaling	179	7.7528	6	0.79371	0.10034	1	1	0.071429
Vitamin B6 metabolism	36	1.5592	1	0.79749	0.098276	1	1	0
Circadian rhythm	36	1.5592	1	0.79749	0.098276	1	1	0.022727
Thyroid hormone synthesis	97	4.2012	3	0.79778	0.098116	1	1	0.052632
Glutamatergic synapse	126	5.4573	4	0.80151	0.096091	1	1	0.23611
Cholinergic synapse	127	5.5006	4	0.80646	0.093417	1	1	0.065574
Neurotrophin signaling pathway	127	5.5006	4	0.80646	0.093417	1	1	0.073171
Antigen processing and presentation	100	4.3312	3	0.81432	0.089203	1	1	0.075
Huntington disease	370	16.025	13	0.81951	0.086444	1	1	0.059829
Oocyte meiosis	130	5.6305	4	0.82071	0.085809	1	1	0.082353
Glycerophospholipid metabolism	159	6.8865	5	0.82475	0.083676	1	1	0.2
Carbohydrate digestion and absorption	72	3.1184	2	0.82534	0.083365	1	1	0.032787
Amoebiasis	132	5.7171	4	0.82972	0.081066	1	1	0
GnRH secretion	73	3.1617	2	0.83117	0.080308	1	1	0.085106
Serotonergic synapse	162	7.0165	5	0.8368	0.07738	1	1	0.11538
Gap junction	105	4.5477	3	0.83935	0.076059	1	1	0.038462
Influenza A	193	8.3591	6	0.84804	0.071583	1	1	0.017544
Sphingolipid signaling pathway	137	5.9337	4	0.85062	0.070263	1	1	0.073171
Inflammatory mediator regulation of TRP channels	137	5.9337	4	0.85062	0.070263	1	1	0.1236
RIG-I-like receptor signaling pathway	77	3.335	2	0.85277	0.069166	1	1	0.04918
Prostate cancer	108	4.6776	3	0.85292	0.069091	1	1	0.1129
Adrenergic signaling in cardiomyocytes	167	7.233	5	0.85536	0.067851	1	1	0.13514
Ovarian steroidogenesis	79	3.4216	2	0.8626	0.064189	1	1	0.029412
Human T-cell leukemia virus 1 infection	253	10.958	8	0.86315	0.063912	1	1	0.045802
Chronic myeloid leukemia	81	3.5082	2	0.87183	0.059569	1	1	0.036364
Galactose metabolism	81	3.5082	2	0.87183	0.059569	1	1	0.098592
Circadian entrainment	113	4.8942	3	0.87333	0.058821	1	1	0.22414
Vasopressin-regulated water reabsorption	47	2.0356	1	0.87583	0.057579	1	1	0.074074
EGFR tyrosine kinase inhibitor resistance	83	3.5949	2	0.88048	0.055279	1	1	0.060606
Neomycin, kanamycin and gentamicin biosynthesis	86	3.7248	2	0.89246	0.049413	1	1	0.02381
Hepatitis B	181	7.8394	5	0.89819	0.04663	1	1	0.057971
Primary immunodeficiency	52	2.2522	1	0.90061	0.045465	1	1	0
Estrogen signaling pathway	152	6.5834	4	0.90073	0.045406	1	1	0.089744
TNF signaling pathway	121	5.2407	3	0.9008	0.04537	1	1	0.038462
Apelin signaling pathway	153	6.6267	4	0.90347	0.044085	1	1	0.066667
Asthma	54	2.3388	1	0.90908	0.0414	1	1	0
Citrate cycle (TCA cycle)	55	2.3821	1	0.91304	0.039512	1	1	0.090909
Fat digestion and absorption	56	2.4254	1	0.91682	0.037714	1	1	0
Tryptophan metabolism	127	5.5006	3	0.91776	0.037273	1	1	0.11111
Adherens junction	94	4.0713	2	0.91916	0.036611	1	1	0
Gastric acid secretion	94	4.0713	2	0.91916	0.036611	1	1	0.057692
mTOR signaling pathway	160	6.9299	4	0.92087	0.035801	1	1	0.10714
Leishmaniasis	97	4.2012	2	0.92746	0.032706	1	1	0.036364
Progesterone-mediated oocyte maturation	97	4.2012	2	0.92746	0.032706	1	1	0.075
Endometrial cancer	62	2.6853	1	0.93633	0.028569	1	1	0.021739
IL-17 signaling pathway	101	4.3745	2	0.93728	0.02813	1	1	0.04
GnRH signaling pathway	103	4.4611	2	0.94171	0.026084	1	1	0
VEGF signaling pathway	64	2.7719	1	0.94176	0.026058	1	1	0
Relaxin signaling pathway	140	6.0636	3	0.94579	0.024206	1	1	0.033333
Morphine addiction	106	4.591	2	0.9478	0.023286	1	1	0.07
Wnt signaling pathway	175	7.5795	4	0.94903	0.022719	1	1	0.078652
Colorectal cancer	108	4.6776	2	0.95151	0.021586	1	1	0
Salivary secretion	108	4.6776	2	0.95151	0.021586	1	1	0.029412
alpha-Linolenic acid metabolism	69	2.9885	1	0.9534	0.020724	1	1	0.038462
Insulin signaling pathway	145	6.2802	3	0.95398	0.020459	1	1	0.23881
Pentose phosphate pathway	70	3.0318	1	0.95544	0.019799	1	1	0
Acute myeloid leukemia	70	3.0318	1	0.95544	0.019799	1	1	0.14583
Cellular senescence	180	7.7961	4	0.95616	0.019471	1	1	0.12821
Glycolysis or Gluconeogenesis	112	4.8509	2	0.9582	0.018543	1	1	0.03125
Starch and sucrose metabolism	72	3.1184	1	0.95924	0.018073	1	1	0.17105
Fc gamma R-mediated phagocytosis	114	4.9375	2	0.96121	0.017183	1	1	0.089286
Arachidonic acid metabolism	152	6.5834	3	0.96353	0.016135	1	1	0.20155
Renal cell carcinoma	75	3.2484	1	0.96435	0.015767	1	1	0.035088
Tyrosine metabolism	117	5.0675	2	0.96533	0.015324	1	1	0.073171
Th17 cell differentiation	121	5.2407	2	0.97018	0.013149	1	1	0.037383
Pyrimidine metabolism	122	5.284	2	0.97128	0.012655	1	1	0.015152
Alcoholic liver disease	160	6.9299	3	0.97215	0.012266	1	1	0.0075188
PPAR signaling pathway	82	3.5515	1	0.97392	0.011479	1	1	1
Pancreatic secretion	125	5.4139	2	0.97437	0.011277	1	1	0.022222
Glioma	83	3.5949	1	0.97506	0.010971	1	1	0.054795
Ubiquinone and other terpenoid-quinone biosynthesis	84	3.6382	1	0.97614	0.010486	1	1	0.011494
p53 signaling pathway	86	3.7248	1	0.97818	0.0095794	1	1	0.014706
ErbB signaling pathway	89	3.8547	1	0.98092	0.0083658	1	1	0
Arrhythmogenic right ventricular cardiomyopathy	89	3.8547	1	0.98092	0.0083658	1	1	0
Tight junction	173	7.4929	3	0.98219	0.0078062	1	1	0.074627
Renin secretion	91	3.9414	1	0.98255	0.007644	1	1	0.035714
Chemical carcinogenesis - receptor activation	244	10.568	5	0.98274	0.0075604	1	1	0.032787
Oxytocin signaling pathway	175	7.5795	3	0.98338	0.0072769	1	1	0.052632
Fatty acid degradation	94	4.0713	1	0.98474	0.006677	1	1	0.033613
Fructose and mannose metabolism	95	4.1146	1	0.98541	0.0063828	1	1	0
Phospholipase D signaling pathway	179	7.7528	3	0.98555	0.0063203	1	1	0.1831
Epstein-Barr virus infection	252	10.915	5	0.98648	0.0059124	1	1	0.020408
PD-L1 expression and PD-1 checkpoint pathway in cancer	97	4.2012	1	0.98666	0.0058329	1	1	0.02439
Platelet activation	143	6.1936	2	0.98716	0.0056139	1	1	0.056818
Tuberculosis	224	9.7018	4	0.98914	0.0047404	1	1	0.086331
Th1 and Th2 cell differentiation	102	4.4178	1	0.98933	0.0046573	1	1	0.027027
MicroRNAs in cancer	294	12.734	6	0.98948	0.0045947	1	1	0.011338
Hypertrophic cardiomyopathy	103	4.4611	1	0.9898	0.0044524	1	1	0
B cell receptor signaling pathway	105	4.5477	1	0.99067	0.0040693	1	1	0
Apoptosis	153	6.6267	2	0.9913	0.0037933	1	1	0.017699
Small cell lung cancer	107	4.6343	1	0.99147	0.0037192	1	1	0.019608
Porphyrin metabolism	194	8.4024	3	0.99151	0.0037027	1	1	0.011976
Endocrine resistance	108	4.6776	1	0.99185	0.0035556	1	1	0.014286
Cytoskeleton in muscle cells	236	10.222	4	0.99272	0.0031728	1	1	0
Purine metabolism	236	10.222	4	0.99272	0.0031728	1	1	0.097674
Vascular smooth muscle contraction	158	6.8432	2	0.99285	0.0031145	1	1	0.042857
Cardiac muscle contraction	111	4.8076	1	0.99287	0.0031069	1	1	0
Neuroactive ligand-receptor interaction	438	18.97	10	0.99308	0.0030176	1	1	0.061538
Mitophagy - animal	112	4.8509	1	0.99318	0.0029703	1	1	0.012048
Non-alcoholic fatty liver disease	202	8.7489	3	0.99363	0.0027733	1	1	0.1
MAPK signaling pathway	311	13.47	6	0.99369	0.0027511	1	1	0.071429
Chemokine signaling pathway	206	8.9222	3	0.99449	0.0023979	1	1	0.061538
Chagas disease	117	5.0675	1	0.99455	0.0023724	1	1	0
Diabetic cardiomyopathy	284	12.3	5	0.99507	0.0021454	1	1	0.096552
C-type lectin receptor signaling pathway	120	5.1974	1	0.99524	0.0020731	1	1	0.0052632
Dilated cardiomyopathy	121	5.2407	1	0.99545	0.0019819	1	1	0.018519
Inositol phosphate metabolism	122	5.284	1	0.99565	0.0018948	1	1	0.14118
Amino sugar and nucleotide sugar metabolism	172	7.4496	2	0.9959	0.0017861	1	1	0.016667
NF-kappa B signaling pathway	126	5.4573	1	0.99636	0.001583	1	1	0
T cell receptor signaling pathway	129	5.5872	1	0.99682	0.0013832	1	1	0
Phosphatidylinositol signaling system	129	5.5872	1	0.99682	0.0013832	1	1	0.44156
JAK-STAT signaling pathway	181	7.8394	2	0.99714	0.0012457	1	1	0.45794
Autophagy - animal	182	7.8827	2	0.99725	0.0011966	1	1	0.03876
Natural killer cell mediated cytotoxicity	134	5.8038	1	0.99746	0.0011047	1	1	0
Kaposi sarcoma-associated herpesvirus infection	234	10.135	3	0.99804	0.00085189	1	1	0.059701
Rap1 signaling pathway	234	10.135	3	0.99804	0.00085189	1	1	0.094737
Signaling pathways regulating pluripotency of stem cells	144	6.2369	1	0.99838	0.00070453	1	1	0
Osteoclast differentiation	144	6.2369	1	0.99838	0.00070453	1	1	0.075949
Human papillomavirus infection	356	15.419	6	0.99847	0.00066641	1	1	0.031447
Drug metabolism - other enzymes	147	6.3668	1	0.99858	0.00061556	1	1	0.054945
Calcium signaling pathway	286	12.387	4	0.99872	0.00055836	1	1	0.0625
NOD-like receptor signaling pathway	204	8.8356	2	0.99887	0.00049119	1	1	0.011429
Human immunodeficiency virus 1 infection	254	11.001	3	0.99908	0.00040019	1	1	0.029851
Gastric cancer	157	6.7999	1	0.9991	0.0003924	1	1	0.0097087
Measles	158	6.8432	1	0.99914	0.00037511	1	1	0.011111
Fluid shear stress and atherosclerosis	159	6.8865	1	0.99917	0.00035859	1	1	0.0095238
Ras signaling pathway	261	11.304	3	0.99929	0.00030631	1	1	0.11224
Proteoglycans in cancer	216	9.3553	2	0.99931	0.00030074	1	1	0.03
Steroid hormone biosynthesis	164	7.1031	1	0.99934	0.00028625	1	1	0.027273
Human cytomegalovirus infection	265	11.478	3	0.9994	0.00026275	1	1	0.018182
Protein processing in endoplasmic reticulum	179	7.7528	1	0.99966	0.00014552	1	1	0
Oxidative phosphorylation	199	8.619	1	0.99986	5.8944e-05	1	1	0
PI3K-Akt signaling pathway	391	16.935	5	0.99988	5.4106e-05	1	1	0.15686
Focal adhesion	208	9.0088	1	0.99991	3.9225e-05	1	1	0.03125
Endocytosis	271	11.737	2	0.99993	3.0576e-05	1	1	0
Pathways in cancer	605	26.204	10	0.99995	2.2345e-05	1	1	0.04644
Regulation of actin cytoskeleton	237	10.265	1	0.99998	1.0531e-05	1	1	0.022989
Lipid and atherosclerosis	252	10.915	1	0.99999	5.3255e-06	1	1	0.0092593
Chemical carcinogenesis - reactive oxygen species	332	14.379	1	1	1.3771e-07	1	1	0.0046729
Parkinson disease	356	15.419	2	1	8.1191e-07	1	1	0.0070922
Prion disease	334	14.466	2	1	2.0964e-06	1	1	0.017391
Coronavirus disease - COVID-19	383	16.588	2	1	2.5146e-07	1	1	0.021127
Pathways of neurodegeneration - multiple diseases	573	24.818	5	1	5.1626e-08	1	1	0.023411
Alzheimer disease	461	19.967	2	1	8.1424e-09	1	1	0.04375
