## Supplementary Information, Tables and Figures for "Integrated metabolomics and proteomics from voxelated cortical hemispheres of adult rhesus monkeys": Supp_Table_S11_joint pathway all data.csv

	Total	Expected	Hits	Raw p	-log10(p)	Holm adjust	FDR	Impact
Endocytosis	271	129.36	201	2.4436e-19	18.612	8.4793e-17	8.4793e-17	0.375
Axon guidance	183	87.357	140	9.5477e-16	15.02	3.3035e-13	1.6565e-13	1.82
Spinocerebellar ataxia	162	77.332	126	2.7917e-15	14.554	9.6313e-13	3.2291e-13	0.97143
Salmonella infection	267	127.46	188	2.3915e-14	13.621	8.2269e-12	2.0747e-12	1.7135
Focal adhesion	208	99.291	152	5.4305e-14	13.265	1.8627e-11	3.7687e-12	3.25
Autophagy - animal	182	86.879	133	2.0939e-12	11.679	7.1613e-10	1.211e-10	2.5194
Glutamatergic synapse	126	60.147	98	3.5518e-12	11.45	1.2112e-09	1.7607e-10	1.375
Neurotrophin signaling pathway	127	60.625	98	8.2898e-12	11.081	2.8185e-09	3.5957e-10	2.4878
Adherens junction	94	44.872	76	3.0854e-11	10.511	1.0459e-08	1.1896e-09	2.0449
Nucleocytoplasmic transport	116	55.374	90	3.4867e-11	10.458	1.1785e-08	1.2099e-09	0
Amyotrophic lateral sclerosis	446	212.9	280	4.502e-11	10.347	1.5172e-08	1.4202e-09	1.3455
Protein processing in endoplasmic reticulum	179	85.447	128	6.5475e-11	10.184	2.2e-08	1.8933e-09	0.41509
Cytoskeleton in muscle cells	236	112.66	161	1.0036e-10	9.9984	3.3622e-08	2.6789e-09	0
Insulin signaling pathway	145	69.217	107	1.1518e-10	9.9386	3.847e-08	2.6932e-09	2.1493
Bacterial invasion of epithelial cells	77	36.757	64	1.1642e-10	9.934	3.8768e-08	2.6932e-09	1.6512
Regulation of actin cytoskeleton	237	113.13	161	1.6672e-10	9.778	5.5351e-08	3.6157e-09	2.1494
Pathways of neurodegeneration - multiple diseases	573	273.53	345	4.4384e-10	9.3528	1.4691e-07	9.0596e-09	1.0903
mRNA surveillance pathway	97	46.304	75	2.0298e-09	8.6926	6.6982e-07	3.9129e-08	1.4667
Long-term potentiation	77	36.757	62	2.8551e-09	8.5444	9.3933e-07	5.2143e-08	2.4516
Retrograde endocannabinoid signaling	179	85.447	124	3.3551e-09	8.4743	1.1005e-06	5.8211e-08	0.59524
Oxytocin signaling pathway	175	83.538	121	6.2155e-09	8.2065	2.0325e-06	1.027e-07	1.5921
ErbB signaling pathway	89	42.485	68	2.739e-08	7.5624	8.9291e-06	4.3201e-07	2.6812
Sphingolipid signaling pathway	137	65.398	97	3.0737e-08	7.5123	9.9895e-06	4.4922e-07	1.3902
Huntington disease	370	176.62	228	3.1339e-08	7.5039	1.0154e-05	4.4922e-07	0.98291
Proteasome	49	23.391	42	3.2364e-08	7.4899	1.0454e-05	4.4922e-07	0
Lysosome	144	68.74	101	3.512e-08	7.4545	1.1308e-05	4.6871e-07	0
Mitophagy - animal	112	53.464	81	9.506e-08	7.022	3.0514e-05	1.2217e-06	1.9277
Synaptic vesicle cycle	91	43.44	68	1.2672e-07	6.8971	4.0551e-05	1.5704e-06	0.44118
Tight junction	173	82.583	116	1.8137e-07	6.7414	5.7856e-05	2.1701e-06	1.9328
Dopaminergic synapse	149	71.127	102	2.105e-07	6.6767	6.694e-05	2.4348e-06	1.3056
AGE-RAGE signaling pathway in diabetic complications	111	52.987	79	4.1283e-07	6.3842	0.00013087	4.6211e-06	2.1176
Long-term depression	70	33.415	54	4.3177e-07	6.3647	0.00013644	4.682e-06	1.6522
MAPK signaling pathway	311	148.46	191	5.8438e-07	6.2333	0.00018408	6.1448e-06	2.3968
Platelet activation	143	68.262	97	8.0857e-07	6.0923	0.00025389	8.2522e-06	1.5568
Peroxisome	89	42.485	65	9.8706e-07	6.0057	0.00030895	9.786e-06	0.15625
Thyroid hormone signaling pathway	135	64.444	92	1.1268e-06	5.9481	0.00035158	1.0862e-05	1.283
Yersinia infection	158	75.423	105	1.3271e-06	5.8771	0.00041272	1.2349e-05	2.2
Longevity regulating pathway - multiple species	65	31.028	50	1.3524e-06	5.8689	0.00041923	1.2349e-05	1.6792
mTOR signaling pathway	160	76.378	106	1.4816e-06	5.8293	0.00045783	1.3183e-05	2.1548
Renal cell carcinoma	75	35.802	56	1.7159e-06	5.7655	0.00052849	1.4885e-05	1.1053
Alzheimer disease	461	220.06	269	1.8228e-06	5.7393	0.00055959	1.5427e-05	1.1
VEGF signaling pathway	64	30.551	49	2.2029e-06	5.657	0.0006741	1.8201e-05	1.7879
RNA degradation	86	41.053	62	3.6188e-06	5.4414	0.0011037	2.9203e-05	0.13793
Leukocyte transendothelial migration	122	58.238	83	4.1535e-06	5.3816	0.0012627	3.2756e-05	1.8352
Fc gamma R-mediated phagocytosis	114	54.419	78	5.7679e-06	5.239	0.0017477	4.4477e-05	2.0179
Prion disease	334	159.44	199	6.5224e-06	5.1856	0.0019698	4.9201e-05	0.98261
Apelin signaling pathway	153	73.036	100	7.2026e-06	5.1425	0.002168	5.2528e-05	1.6
Proteoglycans in cancer	216	103.11	135	7.2661e-06	5.1387	0.0021798	5.2528e-05	1.455
Chronic myeloid leukemia	81	38.666	58	1.0506e-05	4.9786	0.0031412	7.4398e-05	1.4
Ubiquitin mediated proteolysis	156	74.468	101	1.1998e-05	4.9209	0.0035753	8.3264e-05	0
EGFR tyrosine kinase inhibitor resistance	83	39.621	59	1.2767e-05	4.8939	0.0037919	8.6868e-05	3.5909
GABAergic synapse	102	48.691	70	1.4669e-05	4.8336	0.0043419	9.7884e-05	0.60714
SNARE interactions in vesicular transport	35	16.708	29	1.8907e-05	4.7234	0.0055777	0.00012379	0.84211
Circadian entrainment	113	53.942	76	1.9819e-05	4.7029	0.0058267	0.00012735	2.0862
Arrhythmogenic right ventricular cardiomyopathy	89	42.485	62	2.1647e-05	4.6646	0.0063424	0.00013657	0.57143
Hypertrophic cardiomyopathy	103	49.168	70	2.4524e-05	4.6104	0.0071611	0.0001493	0.60377
GnRH signaling pathway	103	49.168	70	2.4524e-05	4.6104	0.0071611	0.0001493	1.4681
Relaxin signaling pathway	140	66.83	91	2.5444e-05	4.5944	0.0073788	0.00015223	1.7
Rap1 signaling pathway	234	111.7	142	3.8458e-05	4.415	0.011114	0.00022619	1.8947
Longevity regulating pathway	97	46.304	66	3.9248e-05	4.4062	0.011303	0.00022698	1.7407
T cell receptor signaling pathway	129	61.579	84	4.6768e-05	4.3301	0.013422	0.00026604	1.8784
Gap junction	105	50.123	70	6.4628e-05	4.1896	0.018484	0.00036171	1.9808
Growth hormone synthesis, secretion and action	132	63.012	85	7.7038e-05	4.1133	0.021956	0.00042432	1.7143
Adrenergic signaling in cardiomyocytes	167	79.719	104	9.7625e-05	4.0104	0.027726	0.00052931	1.2703
Cholinergic synapse	127	60.625	81	0.00018134	3.7415	0.05132	0.00096809	1.082
Thermogenesis	304	145.12	176	0.00019556	3.7087	0.055148	0.0010282	1.0602
ATP-dependent chromatin remodeling	122	58.238	78	0.00021147	3.6748	0.059423	0.0010952	0
Morphine addiction	106	50.6	69	0.00022025	3.6571	0.06167	0.0011239	0.56
Motor proteins	203	96.904	122	0.00023523	3.6285	0.065628	0.0011829	0
Nucleotide excision repair	61	29.119	43	0.00025799	3.5884	0.07172	0.0012789	0
Phosphatidylinositol signaling system	129	61.579	81	0.00038109	3.419	0.10556	0.0018625	3.6234
Central carbon metabolism in cancer	113	53.942	72	0.00042379	3.3729	0.11697	0.0020268	0.3964
Phospholipase D signaling pathway	179	85.447	108	0.00042639	3.3702	0.11726	0.0020268	1.6338
Pancreatic cancer	90	42.962	59	0.00046831	3.3295	0.12832	0.002196	1.4912
Parkinson disease	356	169.94	201	0.0004769	3.3216	0.13019	0.0022065	0.90071
Cocaine addiction	57	27.21	40	0.00048873	3.3109	0.13293	0.0022314	0.8875
Protein export	34	16.23	26	0.00059603	3.2247	0.16153	0.002686	0
Base excision repair	44	21.004	32	0.00066073	3.18	0.1784	0.0029394	0
Non-small cell lung cancer	81	38.666	53	0.00095679	3.0192	0.25738	0.0042026	1.4915
Basal transcription factors	43	20.526	31	0.0010227	2.9903	0.27407	0.0044358	0
Dilated cardiomyopathy	121	57.761	75	0.001063	2.9735	0.28381	0.0045537	0.98148
Mismatch repair	22	10.502	18	0.0010917	2.9619	0.2904	0.0046199	0
Endocrine and other factor-regulated calcium reabsorption	62	29.596	42	0.0011265	2.9483	0.29852	0.0047096	0.53571
Adipocytokine signaling pathway	78	37.234	51	0.0012151	2.9154	0.32078	0.0049976	1.5333
FoxO signaling pathway	138	65.876	84	0.0012242	2.9121	0.32196	0.0049976	1.5412
Vasopressin-regulated water reabsorption	47	22.436	33	0.001487	2.8277	0.38961	0.0060001	0.51852
Autophagy - other	37	17.662	27	0.001605	2.7945	0.4189	0.0064014	1.9722
Insulin resistance	128	61.102	78	0.0017203	2.7644	0.44729	0.0067836	1.2353
Efferocytosis	188	89.744	110	0.0017811	2.7493	0.46129	0.0069441	1.1172
Progesterone-mediated oocyte maturation	97	46.304	61	0.0018221	2.7394	0.4701	0.006948	0.875
PD-L1 expression and PD-1 checkpoint pathway in cancer	97	46.304	61	0.0018221	2.7394	0.4701	0.006948	1.6341
Hepatitis B	181	86.402	106	0.0020502	2.6882	0.52484	0.0077327	1.2101
ECM-receptor interaction	92	43.917	58	0.0021459	2.6684	0.54721	0.0080068	1.6345
Endometrial cancer	62	29.596	41	0.0026046	2.5843	0.66157	0.0096149	0.97826
HIF-1 signaling pathway	135	64.444	81	0.0026438	2.5778	0.66888	0.0096569	2.0482
Estrogen signaling pathway	152	72.559	90	0.0027612	2.5589	0.69583	0.0099807	1.359
Human papillomavirus infection	356	169.94	196	0.0028677	2.5425	0.71978	0.010259	1.3522
Ras signaling pathway	261	124.59	147	0.0029606	2.5286	0.74015	0.01045	2.0204
GnRH secretion	73	34.847	47	0.0029815	2.5256	0.7424	0.01045	0.91489
RNA polymerase	35	16.708	25	0.0038467	2.4149	0.95398	0.013348	0
Choline metabolism in cancer	118	56.328	71	0.004261	2.3705	1	0.01449	1.2264
Amphetamine addiction	83	39.621	52	0.004301	2.3664	1	0.01449	0.74038
Glioma	83	39.621	52	0.004301	2.3664	1	0.01449	1.6712
Endocrine resistance	108	51.555	65	0.0060297	2.2197	1	0.020118	1.7286
Nicotine addiction	48	22.913	32	0.0062305	2.2055	1	0.02059	0.21875
Virion - Lassa virus and SFTS virus	16	7.6378	13	0.006487	2.188	1	0.021236	0
Small cell lung cancer	107	51.078	64	0.0077657	2.1098	1	0.025184	1.2353
Gastric acid secretion	94	44.872	57	0.0078526	2.105	1	0.02523	0.78846
cAMP signaling pathway	255	121.73	141	0.0085489	2.0681	1	0.027215	1.4252
Oocyte meiosis	130	62.057	76	0.0087166	2.0597	1	0.027497	0.76471
cGMP-PKG signaling pathway	178	84.97	101	0.0093354	2.0299	1	0.028999	1.3415
Fc epsilon RI signaling pathway	89	42.485	54	0.0093599	2.0287	1	0.028999	1.4259
AMPK signaling pathway	146	69.695	84	0.010578	1.9756	1	0.032484	1.0938
Viral life cycle - HIV-1	64	30.551	40	0.012187	1.9141	1	0.037096	0.48837
Apoptosis	153	73.036	87	0.014025	1.8531	1	0.04232	1.5664
Regulation of lipolysis in adipocytes	72	34.37	44	0.015198	1.8182	1	0.045464	0.82258
Osteoclast differentiation	144	68.74	82	0.015983	1.7964	1	0.047401	1.7089
Hepatocellular carcinoma	191	91.176	106	0.018073	1.743	1	0.053146	1.9746
TNF signaling pathway	121	57.761	69	0.024596	1.6091	1	0.071722	0.78846
Acute myeloid leukemia	70	33.415	42	0.026006	1.5849	1	0.075201	1.625
NOD-like receptor signaling pathway	204	97.381	111	0.031593	1.5004	1	0.090131	1.2743
Fluid shear stress and atherosclerosis	159	75.9	88	0.031689	1.4991	1	0.090131	1.5238
Viral carcinogenesis	224	106.93	120	0.04449	1.3517	1	0.12551	0.022059
Diabetic cardiomyopathy	284	135.57	150	0.046572	1.3319	1	0.13033	0.65517
Chagas disease	117	55.851	65	0.053676	1.2702	1	0.14901	1.0667
Toxoplasmosis	125	59.67	69	0.055797	1.2534	1	0.15366	1.1667
Insulin secretion	100	47.736	56	0.059121	1.2283	1	0.16153	0.96491
Hepatitis C	177	84.493	95	0.064332	1.1916	1	0.1744	1.2887
Parathyroid hormone synthesis, secretion and action	128	61.102	70	0.067381	1.1715	1	0.18125	0.96774
Vascular smooth muscle contraction	158	75.423	85	0.072523	1.1395	1	0.19275	1.3857
Cell cycle	160	76.378	86	0.072766	1.1381	1	0.19275	0.96094
Type II diabetes mellitus	53	25.3	31	0.075774	1.1205	1	0.19919	1.5484
PPAR signaling pathway	82	39.144	46	0.079105	1.1018	1	0.20639	2.2414
Glucagon signaling pathway	141	67.308	76	0.082109	1.0856	1	0.21263	1.2289
Human cytomegalovirus infection	265	126.5	138	0.085136	1.0699	1	0.21883	1.3515
Alanine, aspartate and glutamate metabolism	67	31.983	38	0.08788	1.0561	1	0.22422	3.9016
Colorectal cancer	108	51.555	59	0.089285	1.0492	1	0.22615	1.1081
Chemokine signaling pathway	206	98.336	108	0.098216	1.0078	1	0.24696	2.2769
DNA replication	35	16.708	21	0.099229	1.0034	1	0.24772	0
Herpes simplex virus 1 infection	212	101.2	110	0.1243	0.90555	1	0.307	1.3939
Salivary secretion	108	51.555	58	0.12474	0.90398	1	0.307	0.48529
C-type lectin receptor signaling pathway	120	57.283	64	0.12649	0.89795	1	0.30723	1.5895
Inositol phosphate metabolism	122	58.238	65	0.1267	0.89721	1	0.30723	2.7059
Amoebiasis	132	63.012	70	0.1275	0.8945	1	0.30723	0.33333
Human T-cell leukemia virus 1 infection	253	120.77	130	0.13283	0.87671	1	0.31787	1.0305
Circadian rhythm	36	17.185	21	0.1339	0.87323	1	0.31823	1.3864
Wnt signaling pathway	175	83.538	91	0.14384	0.84213	1	0.33953	1.6966
Human immunodeficiency virus 1 infection	254	121.25	130	0.14679	0.8333	1	0.34417	1.4328
Non-alcoholic fatty liver disease	202	96.427	104	0.15698	0.80416	1	0.36558	0.92857
Cholesterol metabolism	64	30.551	35	0.16071	0.79396	1	0.36931	0.30579
Notch signaling pathway	64	30.551	35	0.16071	0.79396	1	0.36931	1.3714
Prostate cancer	108	51.555	57	0.16901	0.7721	1	0.38582	1.1935
Bladder cancer	41	19.572	23	0.17942	0.74612	1	0.40693	0.71875
One carbon pool by folate	65	31.028	35	0.19347	0.71339	1	0.43557	4.5977
RIG-I-like receptor signaling pathway	77	36.757	41	0.19553	0.70878	1	0.43557	1.7869
Prolactin signaling pathway	81	38.666	43	0.19582	0.70814	1	0.43557	1.1231
Polycomb repressive complex	86	41.053	45	0.22726	0.64348	1	0.49917	0
Virion - Rotavirus	2	0.95472	2	0.22785	0.64236	1	0.49917	0
Hedgehog signaling pathway	56	26.732	30	0.22873	0.64069	1	0.49917	1.0469
Non-homologous end-joining	15	7.1604	9	0.24422	0.61222	1	0.52965	0
Cardiac muscle contraction	111	52.987	57	0.25081	0.60066	1	0.53934	0.4186
Lipid and atherosclerosis	252	120.29	126	0.25283	0.59718	1	0.53934	1.338
B cell receptor signaling pathway	105	50.123	54	0.25335	0.59628	1	0.53934	1.6154
Alcoholic liver disease	160	76.378	81	0.25513	0.59324	1	0.53982	1.1805
Valine, leucine and isoleucine degradation	95	45.349	49	0.25754	0.58916	1	0.5416	2.9895
Aldosterone-regulated sodium reabsorption	45	21.481	24	0.27271	0.56429	1	0.57007	0.67857
Measles	158	75.423	79	0.31035	0.50815	1	0.64485	1.1889
TGF-beta signaling pathway	109	52.032	55	0.31677	0.49925	1	0.65428	1.3814
Apoptosis - multiple species	42	20.049	22	0.32624	0.48647	1	0.66985	0.97143
Aldosterone synthesis and secretion	126	60.147	63	0.33606	0.47358	1	0.68596	0.55072
Epstein-Barr virus infection	252	120.29	124	0.3408	0.4675	1	0.68983	1.7755
Phagosome	188	89.744	93	0.34193	0.46606	1	0.68983	0.20513
Necroptosis	178	84.97	88	0.35049	0.45532	1	0.70301	0.96739
Calcium signaling pathway	286	136.52	140	0.3601	0.44358	1	0.71813	1.2625
Mineral absorption	98	46.781	49	0.36301	0.44009	1	0.71979	0.094118
Cell adhesion molecules	177	84.493	87	0.3799	0.42033	1	0.749	0.8155
Melanogenesis	109	52.032	54	0.38813	0.41102	1	0.76092	1.186
Kaposi sarcoma-associated herpesvirus infection	234	111.7	114	0.40555	0.39196	1	0.78677	1.2761
Cellular senescence	180	85.925	88	0.40586	0.39163	1	0.78677	1.1538
Platinum drug resistance	89	42.485	44	0.41383	0.38318	1	0.79776	1.04
Sulfur relay system	19	9.0698	10	0.42063	0.3761	1	0.80641	0.36364
Inflammatory mediator regulation of TRP channels	137	65.398	67	0.4243	0.37233	1	0.80897	0.83146
Hippo signaling pathway	160	76.378	78	0.4285	0.36805	1	0.81252	1.4257
Virion - Herpesvirus	9	4.2962	5	0.44441	0.35221	1	0.83741	0
Aminoacyl-tRNA biosynthesis	119	56.806	58	0.4485	0.34824	1	0.83741	0.79381
beta-Alanine metabolism	67	31.983	33	0.44887	0.34788	1	0.83741	4.2222
Pyruvate metabolism	84	40.098	41	0.46427	0.33323	1	0.8615	3.4821
Citrate cycle (TCA cycle)	55	26.255	27	0.47277	0.32535	1	0.87261	3.2045
Influenza A	193	92.13	93	0.47814	0.32045	1	0.87785	1.0965
Arginine biosynthesis	49	23.391	24	0.48665	0.31278	1	0.88878	2.2564
Toll-like receptor signaling pathway	112	53.464	54	0.49673	0.30388	1	0.90244	1.7333
Legionellosis	77	36.757	37	0.52274	0.28171	1	0.94475	0.52083
Oxidative phosphorylation	199	94.995	95	0.52785	0.27749	1	0.94904	0.030075
PI3K-Akt signaling pathway	391	186.65	186	0.54693	0.26207	1	0.97827	1.6176
Thyroid hormone synthesis	97	46.304	46	0.56459	0.24826	1	0.99956	0.50526
Leishmaniasis	97	46.304	46	0.56459	0.24826	1	0.99956	1.6182
Proximal tubule bicarbonate reclamation	40	19.094	19	0.57372	0.2413	1	1	0.085106
Pathways in cancer	605	288.8	287	0.57654	0.23917	1	1	1.2941
Chemical carcinogenesis - reactive oxygen species	332	158.48	157	0.58745	0.23103	1	1	0.53271
Cushing syndrome	174	83.061	82	0.59401	0.22621	1	1	0.93966
Virion - Hepatitis viruses	49	23.391	23	0.59984	0.22196	1	1	0
Cobalamin transport and metabolism	32	15.276	15	0.60709	0.21675	1	1	0.51282
Ferroptosis	77	36.757	36	0.61257	0.21285	1	1	0.41096
Melanoma	75	35.802	35	0.61802	0.209	1	1	1.0606
Thyroid cancer	39	18.617	18	0.63908	0.19444	1	1	0.96
Signaling pathways regulating pluripotency of stem cells	144	68.74	67	0.64627	0.18959	1	1	0.92857
Pertussis	95	45.349	44	0.64807	0.18838	1	1	0.95588
Virion - Adenovirus	4	1.9094	2	0.65283	0.1852	1	1	0
Renin secretion	91	43.44	42	0.65815	0.18168	1	1	0.66071
Serotonergic synapse	162	77.332	75	0.67299	0.17199	1	1	0.80769
Glutathione metabolism	100	47.736	46	0.6731	0.17192	1	1	3.0429
Tuberculosis	224	106.93	104	0.67837	0.16853	1	1	1.518
Hippo signaling pathway - multiple species	29	13.843	13	0.69038	0.16091	1	1	1.4419
Ribosome biogenesis in eukaryotes	137	65.398	63	0.6908	0.16065	1	1	0
Protein digestion and absorption	159	75.9	73	0.70655	0.15086	1	1	0
Gastric cancer	157	74.945	72	0.71022	0.1486	1	1	1.1068
Collecting duct acid secretion	36	17.185	16	0.71246	0.14724	1	1	0
Glycine, serine and threonine metabolism	93	44.394	42	0.72657	0.13872	1	1	3.2824
Cytosolic DNA-sensing pathway	91	43.44	41	0.7319	0.13555	1	1	0.92453
Sphingolipid metabolism	89	42.485	40	0.73732	0.13234	1	1	4.4419
Virion - Ebolavirus, Lyssavirus and Morbillivirus	12	5.7283	5	0.75959	0.11942	1	1	0
Pancreatic secretion	125	59.67	56	0.77361	0.11148	1	1	0.3
Glycolysis or Gluconeogenesis	112	53.464	50	0.77442	0.11102	1	1	3.3906
D-Amino acid metabolism	75	35.802	33	0.77794	0.10906	1	1	0.39241
Homologous recombination	42	20.049	18	0.78455	0.10538	1	1	0.525
Th1 and Th2 cell differentiation	102	48.691	45	0.798	0.097997	1	1	1.5541
Cortisol synthesis and secretion	81	38.666	35	0.82389	0.084129	1	1	0.57627
IL-17 signaling pathway	101	48.213	44	0.82733	0.082324	1	1	1.91
Nitrogen metabolism	37	17.662	15	0.85157	0.069782	1	1	0.40426
Glycosaminoglycan biosynthesis - heparan sulfate or heparin	35	16.708	14	0.86177	0.064609	1	1	0.51351
Th17 cell differentiation	121	57.761	52	0.87438	0.058302	1	1	1.0187
Lysine degradation	119	56.806	51	0.87804	0.056484	1	1	1.2317
Glycerophospholipid metabolism	159	75.9	69	0.88208	0.05449	1	1	3.2
NF-kappa B signaling pathway	126	60.147	54	0.88382	0.053636	1	1	1.497
Pantothenate and CoA biosynthesis	52	24.823	21	0.88593	0.052602	1	1	1.5333
Renin-angiotensin system	34	16.23	13	0.9009	0.045323	1	1	1.3333
Propanoate metabolism	78	37.234	32	0.90444	0.043619	1	1	2.4462
N-Glycan biosynthesis	94	44.872	39	0.90729	0.042255	1	1	2.0361
Carbohydrate digestion and absorption	72	34.37	29	0.91824	0.037045	1	1	0.18033
Breast cancer	153	73.036	65	0.91842	0.036959	1	1	1.1583
African trypanosomiasis	56	26.732	22	0.92041	0.036017	1	1	0.36111
Pentose phosphate pathway	70	33.415	28	0.9228	0.034892	1	1	3.1818
Folate transport and metabolism	52	24.823	20	0.93151	0.030812	1	1	0
Glycosaminoglycan biosynthesis - chondroitin sulfate or dermatan sulfate	33	15.753	12	0.93222	0.030484	1	1	0.78125
Natural killer cell mediated cytotoxicity	134	63.966	55	0.9508	0.021912	1	1	1.3977
Glycerolipid metabolism	105	50.123	42	0.95536	0.019833	1	1	2
Fatty acid degradation	94	44.872	37	0.95937	0.018012	1	1	3.3277
Fanconi anemia pathway	52	24.823	19	0.96169	0.016965	1	1	0.75926
Purine metabolism	236	112.66	99	0.96939	0.013501	1	1	3.7814
Alcoholism	215	102.63	89	0.97479	0.01109	1	1	0.79
Sulfur metabolism	44	21.004	15	0.97644	0.010353	1	1	0.59649
Antigen processing and presentation	100	47.736	38	0.9808	0.0084206	1	1	1.025
p53 signaling pathway	86	41.053	32	0.98141	0.0081513	1	1	0.58824
Valine, leucine and isoleucine biosynthesis	27	12.889	8	0.98267	0.0075944	1	1	0.57692
Virion - Flavivirus and Alphavirus	10	4.7736	2	0.98463	0.0067264	1	1	0
Malaria	58	27.687	20	0.98529	0.0064359	1	1	0.13953
Spliceosome	282	134.62	117	0.98601	0.0061173	1	1	0
Viral myocarditis	109	52.032	41	0.98734	0.005533	1	1	1.2143
Cysteine and methionine metabolism	124	59.193	47	0.98953	0.0045694	1	1	1.9174
Selenocompound metabolism	45	21.481	14	0.99225	0.0033783	1	1	1.3095
Taurine and hypotaurine metabolism	43	20.526	13	0.99368	0.0027541	1	1	1.1875
Antifolate resistance	61	29.119	20	0.99382	0.002692	1	1	0.11667
Arginine and proline metabolism	127	60.625	47	0.99449	0.002399	1	1	1.8257
Chemical carcinogenesis - receptor activation	244	116.48	96	0.99688	0.001357	1	1	0.81421
Complement and coagulation cascades	118	56.328	42	0.99721	0.0012118	1	1	0.6746
Fat digestion and absorption	56	26.732	17	0.99734	0.0011549	1	1	0.045455
Ovarian steroidogenesis	79	37.711	26	0.99739	0.0011337	1	1	0.39706
Nicotinate and nicotinamide metabolism	94	44.872	32	0.99746	0.0011031	1	1	2.6667
Butanoate metabolism	75	35.802	24	0.99808	0.00083314	1	1	1.4833
Ribosome	266	126.98	104	0.99834	0.00072256	1	1	0
Ether lipid metabolism	73	34.847	23	0.99838	0.00070493	1	1	1.9773
Neutrophil extracellular trap formation	227	108.36	87	0.99844	0.000679	1	1	1.2056
Thiamine metabolism	47	22.436	13	0.9985	0.0006516	1	1	0.89474
Basal cell carcinoma	66	31.506	20	0.99871	0.00055852	1	1	0.96
Starch and sucrose metabolism	72	34.37	22	0.99901	0.00042883	1	1	1.5395
Taste transduction	124	59.193	42	0.99939	0.00026459	1	1	0.5493
Inflammatory bowel disease	71	33.893	21	0.99942	0.00025271	1	1	0.68254
Mannose type O-glycan biosynthesis	50	23.868	13	0.99952	0.0002068	1	1	1.125
Histidine metabolism	72	34.37	21	0.99959	0.00018022	1	1	1.0323
Pyrimidine metabolism	122	58.238	40	0.99973	0.00011795	1	1	3.6212
Coronavirus disease - COVID-19	383	182.83	150	0.99976	0.00010281	1	1	0.92254
Primary immunodeficiency	52	24.823	13	0.99978	9.3533e-05	1	1	0
Glyoxylate and dicarboxylate metabolism	96	45.827	29	0.99985	6.5328e-05	1	1	0.92222
Type I diabetes mellitus	67	31.983	18	0.99986	6.0726e-05	1	1	0.17391
Galactose metabolism	81	38.666	23	0.99988	5.0577e-05	1	1	2.2113
Lipoic acid metabolism	65	31.028	17	0.99989	4.5797e-05	1	1	1.1139
Glycosaminoglycan degradation	48	22.913	11	0.9999	4.5153e-05	1	1	1.1702
Vitamin B6 metabolism	36	17.185	7	0.9999	4.3008e-05	1	1	1.75
Fructose and mannose metabolism	95	45.349	28	0.99991	3.8753e-05	1	1	1.3816
Staphylococcus aureus infection	124	59.193	38	0.99997	1.465e-05	1	1	0.95556
Phototransduction	39	18.617	7	0.99998	1.0001e-05	1	1	0.25532
Various types of N-glycan biosynthesis	52	24.823	11	0.99998	7.8067e-06	1	1	0.5875
Riboflavin metabolism	33	15.753	5	0.99998	7.0185e-06	1	1	0.64286
Fatty acid elongation	67	31.983	16	0.99998	6.8277e-06	1	1	2.4051
Transcriptional misregulation in cancer	230	109.79	79	0.99999	5.2521e-06	1	1	0.048077
Maturity onset diabetes of the young	26	12.411	3	0.99999	5.9256e-06	1	1	0.29412
ABC transporters	186	88.789	53	1	9.175e-09	1	1	0
Hematopoietic cell lineage	113	53.942	28	1	5.8661e-08	1	1	0
Vitamin digestion and absorption	68	32.46	13	1	8.6724e-08	1	1	0.019417
Neomycin, kanamycin and gentamicin biosynthesis	86	41.053	5	1	0	1	1	0.047619
Bile secretion	260	124.11	43	1	0	1	1	0.069444
Viral protein interaction with cytokine and cytokine receptor	106	50.6	10	1	0	1	1	0.072368
Caffeine metabolism	26	12.411	1	1	1.9846e-08	1	1	0.11111
Biosynthesis of unsaturated fatty acids	79	37.711	7	1	3.4234e-15	1	1	0.12121
Rheumatoid arthritis	120	57.283	33	1	7.1011e-07	1	1	0.13462
Intestinal immune network for IgA production	67	31.983	8	1	2.6442e-11	1	1	0.19643
Graft-versus-host disease	69	32.938	10	1	4.132e-10	1	1	0.2
Phosphonate and phosphinate metabolism	63	30.074	6	1	3.3101e-12	1	1	0.21053
Asthma	54	25.777	7	1	4.1931e-09	1	1	0.24324
Drug metabolism - cytochrome P450	174	83.061	19	1	0	1	1	0.28472
Chemical carcinogenesis - DNA adducts	149	71.127	21	1	0	1	1	0.31092
Ascorbate and aldarate metabolism	83	39.621	8	1	3.4716e-15	1	1	0.32812
Autoimmune thyroid disease	90	42.962	13	1	1.7074e-12	1	1	0.34783
MicroRNAs in cancer	294	140.34	102	1	7.2255e-07	1	1	0.36961
Neuroactive ligand-receptor interaction	438	209.08	126	1	0	1	1	0.37949
Allograft rejection	69	32.938	12	1	1.1883e-08	1	1	0.4
Cytokine-cytokine receptor interaction	315	150.37	43	1	0	1	1	0.47209
Ubiquinone and other terpenoid-quinone biosynthesis	84	40.098	10	1	1.4152e-13	1	1	0.52874
Phenylalanine, tyrosine and tryptophan biosynthesis	41	19.572	5	1	9.1632e-08	1	1	0.53659
alpha-Linolenic acid metabolism	69	32.938	10	1	4.132e-10	1	1	0.53846
Porphyrin metabolism	194	92.608	24	1	0	1	1	0.54491
Systemic lupus erythematosus	169	80.674	40	1	9.9552e-12	1	1	0.57407
Mucin type O-glycan biosynthesis	53	25.3	10	1	1.1869e-06	1	1	0.75862
Olfactory transduction	526	251.09	29	1	0	1	1	0.76744
Pentose and glucuronate interconversions	92	43.917	12	1	9.5468e-14	1	1	0.81333
Glycosphingolipid biosynthesis - globo and isoglobo series	42	20.049	6	1	3.8044e-07	1	1	0.81395
Phenylalanine metabolism	66	31.506	12	1	5.0289e-08	1	1	0.84746
Glycosphingolipid biosynthesis - ganglio series	46	21.959	7	1	2.8911e-07	1	1	0.87931
Metabolism of xenobiotics by cytochrome P450	203	96.904	25	1	0	1	1	1
Primary bile acid biosynthesis	65	31.028	13	1	3.4529e-07	1	1	1.0208
Tryptophan metabolism	127	60.625	29	1	6.7717e-10	1	1	1.119
Glycosylphosphatidylinositol (GPI)-anchor biosynthesis	77	36.757	16	1	9.5716e-08	1	1	1.134
Biotin metabolism	32	15.276	4	1	1.7088e-06	1	1	1.1538
Linoleic acid metabolism	63	30.074	11	1	4.5373e-08	1	1	1.2
Terpenoid backbone biosynthesis	69	32.938	15	1	8.5832e-07	1	1	1.2063
Glycosphingolipid biosynthesis - lacto and neolacto series	87	41.53	9	1	3.3269e-15	1	1	1.3507
Steroid hormone biosynthesis	164	78.287	15	1	0	1	1	1.3545
Amino sugar and nucleotide sugar metabolism	172	82.106	42	1	2.8436e-11	1	1	1.3667
Folate biosynthesis	91	43.44	17	1	6.6573e-10	1	1	1.4396
Steroid biosynthesis	77	36.757	13	1	1.1781e-09	1	1	1.4694
Tyrosine metabolism	117	55.851	22	1	5.4958e-12	1	1	1.6423
Drug metabolism - other enzymes	147	70.172	35	1	2.2002e-10	1	1	1.8681
Arachidonic acid metabolism	152	72.559	32	1	7.2513e-13	1	1	2.6899
Fatty acid biosynthesis	75	35.802	15	1	5.9905e-08	1	1	3.4573
Retinol metabolism	97	46.304	22	1	3.6975e-08	1	1	4.3607
JAK-STAT signaling pathway	181	86.402	54	1	1.0947e-07	1	1	6.6729
